# Peptide location fingerprinting reveals modification-associated biomarkers of ageing in human tissue proteomes

**DOI:** 10.1101/2020.09.14.296020

**Authors:** Matiss Ozols, Alexander Eckersley, Kieran T Mellody, Venkatesh Mallikarjun, Stacey Warwood, Ronan O’Cualain, David Knight, Rachel EB Watson, Christopher EM Griffiths, Joe Swift, Michael J Sherratt

## Abstract

Although dysfunctional protein homeostasis (proteostasis) is a key factor in many age-related diseases, the untargeted identification of structural modifications in proteins remains challenging. Peptide location fingerprinting is a proteomic analysis technique capable of identifying structural modification-associated differences in mass spectrometry (MS) datasets of complex biological samples. A new webtool (Manchester Peptide Location Fingerprinter), applied to photoaged and intrinsically aged skin proteomes, can relatively quantify peptides (spectral counting) and map statistically significant differences to regions within protein structures. New photoageing biomarkers were identified in multiple proteins including matrix components (collagens and proteoglycans), oxidation and protease modulators (peroxiredoxins and SERPINs) and cytoskeletal proteins (keratins). Crucially, for many extracellular biomarkers, structural modification-associated differences were not correlated with relative abundance (by ion intensity). By applying peptide location fingerprinting to published MS datasets, (identifying biomarkers including collagen V and versican in ageing tendon) we demonstrate the potential of the MPLF webtool to discover novel biomarkers.
