## Supplementary material for "Peptide location fingerprinting reveals modification-associated biomarkers of ageing in human tissue proteomes": Dermal biomarker IDs in MPLF vs relative protein quant

### Sheet: Unique to Peptide Location Fing
Biomarkers uniquely identified by peptide location fingerprinting
BAF_HUMAN
CYC_HUMAN
HPT_HUMAN
RS8_HUMAN
RS9_HUMAN
A2GL_HUMAN
ACTB_HUMAN
ADHX_HUMAN
ANT3_HUMAN
C1QB_HUMAN
CATB_HUMAN
CD36_HUMAN
CERU_HUMAN
CH60_HUMAN
CO4B_HUMAN
DDX1_HUMAN
DESM_HUMAN
DESP_HUMAN
DHE3_HUMAN
ECHB_HUMAN
FHR1_HUMAN
FLNB_HUMAN
FLNC_HUMAN
GBB1_HUMAN
GPX4_HUMAN
GRB2_HUMAN
HDGF_HUMAN
IGHM_HUMAN
K2C7_HUMAN
K2C8_HUMAN
KINH_HUMAN
KPYM_HUMAN
KTN1_HUMAN
LEG7_HUMAN
LMNA_HUMAN
MDHC_HUMAN
MYH9_HUMAN
NID2_HUMAN
NUCL_HUMAN
PEDF_HUMAN
PEPL_HUMAN
PLEC_HUMAN
PRS7_HUMAN
PSA6_HUMAN
RLA2_HUMAN
RSSA_HUMAN
RTCB_HUMAN
TCPA_HUMAN
TCPH_HUMAN
TERA_HUMAN
THIM_HUMAN
TLN2_HUMAN
UBP5_HUMAN
VINC_HUMAN
VWA1_HUMAN
A1AG2_HUMAN
ACTN4_HUMAN
AL3A1_HUMAN
ALDH2_HUMAN
ANGL2_HUMAN
ANX11_HUMAN
ANXA6_HUMAN
ARP5L_HUMAN
BLVRB_HUMAN
C4BPA_HUMAN
CAZA2_HUMAN
CO3A1_HUMAN
CO4A2_HUMAN
CO6A2_HUMAN
CO6A3_HUMAN
CO6A6_HUMAN
COIA1_HUMAN
CSPG2_HUMAN
CX7A2_HUMAN
EF1A1_HUMAN
ERP29_HUMAN
FETUA_HUMAN
FSCN1_HUMAN
FUBP2_HUMAN
GANAB_HUMAN
HNRPC_HUMAN
HNRPD_HUMAN
HS90A_HUMAN
HSP74_HUMAN
HSP7C_HUMAN
HSPB6_HUMAN
ITIH1_HUMAN
K1C14_HUMAN
K2C1B_HUMAN
KCD12_HUMAN
LAMA3_HUMAN
LAMA5_HUMAN
LAMC1_HUMAN
LMNB2_HUMAN
LTBP4_HUMAN
MYH11_HUMAN
MYO1C_HUMAN
PCOC1_HUMAN
PDIA3_HUMAN
PDIA6_HUMAN
PLIN4_HUMAN
PRDX6_HUMAN
RD23B_HUMAN
RRBP1_HUMAN
S10AA_HUMAN
S10AB_HUMAN
SEPT9_HUMAN
SERPH_HUMAN
SH3L1_HUMAN
SPTB2_HUMAN
TALDO_HUMAN
TARSH_HUMAN
TBA1B_HUMAN
VDAC1_HUMAN
VDAC2_HUMAN
XRCC6_HUMAN
A0A024RAB6_HUMAN
A0A0D9SGF6_HUMAN
A0A140T9C0_HUMAN
A0A1W2PNV4_HUMAN

### Sheet: Unique to Relative Protein Abun
Biomarker uniquely identified by relative quantification of protein
A0A024R753_HUMAN
RL40_HUMAN;M0R1M6_HUMAN;M0R1V7_HUMAN
A0A024R0Y5_HUMAN;A0A0S2Z4A1_HUMAN
A0A087WXI5_HUMAN;A0A087WU43_HUMAN;A0A0E3XJU3_HUMAN
H0YI87_HUMAN
GSH0_HUMAN
CYFP1_HUMAN
H3BT92_HUMAN
HTRA1_HUMAN;B3KRN4_HUMAN;H0Y7G9_HUMAN;A8K224_HUMAN
B2R894_HUMAN
A0A090N8G0_HUMAN
RAB8A_HUMAN
RAB15_HUMAN
A0A140VJS7_HUMAN
A0A0J9YXB8_HUMAN
Q5JTB4_HUMAN
H0YN26_HUMAN;H7BZ09_HUMAN
O75944_HUMAN
RAB4A_HUMAN
DTX3L_HUMAN
E7ERF0_HUMAN
CMA1_HUMAN;Q4FEB5_HUMAN;Q4FEB3_HUMAN
S10A9_HUMAN
H0YL72_HUMAN;B7Z9J8_HUMAN;H0YMU3_HUMAN;H0YKD0_HUMAN;H0YNF5_HUMAN
L0R5A1_HUMAN
ATP4A_HUMAN
NDUV1_HUMAN;Q53G70_HUMAN;B4DE93_HUMAN;E9PMX3_HUMAN;B4DUN7_HUMAN;E9PJL9_HUMAN;E9PPR0_HUMAN;E9PPD6_HUMAN;H0YD04_HUMAN;H0YE81_HUMAN
B4DM97_HUMAN;ACTY_HUMAN;B4DMT4_HUMAN
FBLN7_HUMAN;B8ZZC1_HUMAN;H7BZ65_HUMAN;B3KW35_HUMAN
Q6FI63_HUMAN
H7C5M1_HUMAN
I3L3G8_HUMAN
IPYR2_HUMAN;A8K0P2_HUMAN;B4DFH3_HUMAN;D6RGI1_HUMAN;D6R967_HUMAN
A0A0C4DG89_HUMAN
AOC2_HUMAN
Q5T190_HUMAN
Q5STK2_HUMAN
METRL_HUMAN;I3L0R0_HUMAN
KCC2A_HUMAN
SORCN_HUMAN;B4DHQ6_HUMAN
A0A140VKE9_HUMAN;B4DX93_HUMAN;E7EMU4_HUMAN
A0A024R5K1_HUMAN;Q9NSK3_HUMAN
B0QZ18_HUMAN
SRRT_HUMAN
A0A0S2Z4I5_HUMAN
SH3G1_HUMAN
SHC3_HUMAN
A0A0S2Z3D5_HUMAN;J9ZVQ3_HUMAN;A0A0S2Z3V0_HUMAN;H0Y7L5_HUMAN;E7ERP7_HUMAN;A0A0S2Z3B1_HUMAN;Q6LBZ1_HUMAN;Q6LA97_HUMAN;D9ZB55_HUMAN;Q13791_HUMAN
A0A0S2Z410_HUMAN;A0A0S2Z434_HUMAN
A0A024R325_HUMAN;B7Z2D5_HUMAN;H0Y852_HUMAN
RUVB2_HUMAN;B4DW30_HUMAN;M0QXI6_HUMAN
A0A024RBX9_HUMAN;Q53GE3_HUMAN;A5YPB6_HUMAN;Q5JPT9_HUMAN;Q5JPU3_HUMAN;Q5JPU2_HUMAN;Q6LCA3_HUMAN;Q36750_HUMAN
EIF3B_HUMAN;C9JQN7_HUMAN;Q59FS8_HUMAN
A0A024R1Y7_HUMAN
A0A0C4DGC1_HUMAN
A0A161I202_HUMAN;B2MV14_HUMAN;B4E1V0_HUMAN;Q19KS2_HUMAN
SAMH1_HUMAN;Q59H15_HUMAN;A6NDZ3_HUMAN
CLUS_HUMAN;H0YC35_HUMAN;H0YLK8_HUMAN;B4DW11_HUMAN;E7ERK6_HUMAN;E7ETB4_HUMAN;E5RJZ5_HUMAN;H0YAS8_HUMAN;E5RG36_HUMAN;Q8IWL5_HUMAN;Q8IWM0_HUMAN;Q6LDQ3_HUMAN
PSA5_HUMAN
EFTU_HUMAN;H3BNU3_HUMAN
A0A0S2Z3R6_HUMAN;X1WI29_HUMAN;B4DL55_HUMAN;Q5THA1_HUMAN
B4DIV0_HUMAN
B4DS85_HUMAN
TBAL3_HUMAN
A0A024R269_HUMAN
A0A140VK93_HUMAN;F8VPP1_HUMAN
FGL2_HUMAN;Q53GD2_HUMAN;A0A1B0GVK0_HUMAN;Q8WWE4_HUMAN
MTUS2_HUMAN
H0YFX8_HUMAN
GSHR_HUMAN;H0YC68_HUMAN
A0A024RC87_HUMAN;H0YCR7_HUMAN;E9PIM9_HUMAN;E9PLZ3_HUMAN;E9PIK5_HUMAN
Q0VAS5_HUMAN;Q6B823_HUMAN
H0UIA5_HUMAN
SODM_HUMAN;F5H3C5_HUMAN;Q7Z7M5_HUMAN
OAF_HUMAN
A0A090N8P3_HUMAN;B7Z1U8_HUMAN;B7Z230_HUMAN;C9J4P8_HUMAN
PSB6_HUMAN
Q6RUP8_HUMAN
M0R2J8_HUMAN
PCBP2_HUMAN;F8W1G6_HUMAN;PCBP3_HUMAN;B4DRD7_HUMAN;F8VTZ0_HUMAN
A0A140VK45_HUMAN
H0Y663_HUMAN
HELB_HUMAN
DDX4_HUMAN
M0QZM0_HUMAN
A0A0U1RRH6_HUMAN
SYNC_HUMAN
NT5D3_HUMAN
PLAK_HUMAN;A0A0S2Z495_HUMAN
GGT5_HUMAN;H7C1X2_HUMAN
CL16A_HUMAN
LHX8_HUMAN
A0A0S2Z4V5_HUMAN
A0A024RAB9_HUMAN;D6RGJ1_HUMAN
B4DIU6_HUMAN;A0A024R1S6_HUMAN
PRDX2_HUMAN;A6NIW5_HUMAN;A0A024R7F2_HUMAN
A0A024QZ30_HUMAN;B3KT34_HUMAN;D6RFM5_HUMAN;Q0QF12_HUMAN;A0A087X1I3_HUMAN;B4DYN5_HUMAN;B3KYA5_HUMAN;B4DNB2_HUMAN;B7Z668_HUMAN
ODPB_HUMAN;C9J634_HUMAN;F8WF02_HUMAN;Q59G68_HUMAN
PSD11_HUMAN;B4DTS5_HUMAN;J3QRY4_HUMAN
DNPEP_HUMAN;A0A024R443_HUMAN;B7Z822_HUMAN;C9J1E2_HUMAN;E5RJ35_HUMAN
SDF1_HUMAN
RPB1_HUMAN
GNA12_HUMAN
A0A024QZK7_HUMAN;B3KXY9_HUMAN
A0A024R4M0_HUMAN;B5MCT8_HUMAN
B4DVJ7_HUMAN
F117B_HUMAN
AT1A1_HUMAN;B7Z1N5_HUMAN;AT1A3_HUMAN;B3KSY7_HUMAN;B7Z3F8_HUMAN;Q58I23_HUMAN;Q5TC01_HUMAN
A0A024R884_HUMAN;TENA_HUMAN;D3YHM4_HUMAN;B4E1W8_HUMAN;H0YGZ3_HUMAN
PDILT_HUMAN
SYFA_HUMAN
CAN1_HUMAN;B4DWH5_HUMAN;E9PL37_HUMAN;E9PRM1_HUMAN;E9PIA9_HUMAN
J3KQ26_HUMAN
TPP1_HUMAN
B2R8R8_HUMAN
DZIP1_HUMAN
B4DN21_HUMAN
A0A087WUQ6_HUMAN;Q6NSD4_HUMAN
A0A158RFU6_HUMAN;C9IZZ0_HUMAN;C9J592_HUMAN;C9J4V0_HUMAN;C9J4S4_HUMAN
PML_HUMAN;H3BT29_HUMAN;A4VCI9_HUMAN;H3BVD2_HUMAN;B4DV67_HUMAN
B4DLN1_HUMAN
A0A087WZK9_HUMAN;E5RJT0_HUMAN
A0A140VK44_HUMAN;G3V295_HUMAN;G3V3U4_HUMAN;Q9BZ93_HUMAN;G3V2S7_HUMAN;H0YJC4_HUMAN
A2RUA4_HUMAN
ZN440_HUMAN
ATP5H_HUMAN;A0PJH2_HUMAN
UBP15_HUMAN
QOR_HUMAN
B3VL17_HUMAN;Q4TWB7_HUMAN
A8K5T0_HUMAN
A0A024R8E5_HUMAN;B2ZZ86_HUMAN;Q59EE7_HUMAN;Q96HC0_HUMAN;H7BY82_HUMAN
A0A024RCN6_HUMAN
Q7Z6G4_HUMAN
B4E1E1_HUMAN;B4E1D8_HUMAN;A6PVY5_HUMAN
A0A087X0X3_HUMAN;Q6P2D7_HUMAN;M0QZM1_HUMAN;B4DEG4_HUMAN;Q8TCM5_HUMAN
MCU_HUMAN
A0A1U9X7U3_HUMAN
PRP19_HUMAN;F5GY56_HUMAN;F5H2I0_HUMAN;H0YGF3_HUMAN;H0YGZ5_HUMAN
ST2B1_HUMAN
ACO13_HUMAN
A0A286YEX4_HUMAN
RPN1_HUMAN;Q96HX3_HUMAN;B4DL99_HUMAN;B7Z4L4_HUMAN;B4DNJ5_HUMAN;F8WF32_HUMAN
DPYL5_HUMAN
A0A140VK07_HUMAN;Q6DEN2_HUMAN;DPYL3_HUMAN;B4DLZ4_HUMAN;H0YBT4_HUMAN;D6RF19_HUMAN
SF3B5_HUMAN
A0A024R6C9_HUMAN;Q6IBS5_HUMAN;Q86SW4_HUMAN;Q86TQ8_HUMAN;B7Z6J1_HUMAN;Q86TW7_HUMAN;G3V5M3_HUMAN;Q16187_HUMAN
B4DJ30_HUMAN;A0A024R592_HUMAN;B4DIW2_HUMAN;E9PNH1_HUMAN
H0YL42_HUMAN;H0YK20_HUMAN
OGT1_HUMAN
FR1L5_HUMAN
Q6IBT3_HUMAN;B7Z7I4_HUMAN;B7Z1C9_HUMAN;F8WAM2_HUMAN
H3BQZ5_HUMAN
A0A140VJJ6_HUMAN;C9JC84_HUMAN
B4E3D4_HUMAN;B4DKZ5_HUMAN
CE290_HUMAN;A0A0A0MS86_HUMAN
FADS2_HUMAN;B3KNG5_HUMAN;B3KNI9_HUMAN
D3YTG3_HUMAN;B4DSV9_HUMAN;Q5JPC9_HUMAN;H0YEA0_HUMAN;H7C556_HUMAN
L0R8D2_HUMAN
P3H1_HUMAN
H0Y4R1_HUMAN;B7Z1G4_HUMAN;Q6QE17_HUMAN;E7ETK5_HUMAN
TAGL_HUMAN;Q53GC9_HUMAN;Q6FI52_HUMAN;H0YCU9_HUMAN;E9PJ32_HUMAN
A0A0S2Z580_HUMAN;A0A0S2Z5N8_HUMAN;M0QY80_HUMAN
TCPG_HUMAN;B4DUR8_HUMAN;Q2TU64_HUMAN;Q5SZX6_HUMAN;E9PRC8_HUMAN;Q5SZX9_HUMAN;E9PM09_HUMAN;E9PQ35_HUMAN
AMPB_HUMAN
B2R6D7_HUMAN;CSK23_HUMAN
ANXA5_HUMAN;E9PHT9_HUMAN;B4DNG6_HUMAN;D6RBE9_HUMAN;D6RBL5_HUMAN;D6RCN3_HUMAN
2AAA_HUMAN;C9J9C1_HUMAN;B3KQV6_HUMAN
A0A024RAD5_HUMAN;U3KQ84_HUMAN
LGUL_HUMAN
Q0VGA5_HUMAN
A0A024QZN9_HUMAN;B4DKM5_HUMAN;Q5JSD1_HUMAN;A2A3S1_HUMAN
Q75N89_HUMAN
B2RDF5_HUMAN
VIME_HUMAN;B0YJC4_HUMAN;Q53HU8_HUMAN;B3KRK8_HUMAN;B0YJC5_HUMAN;A0A1B0GTT5_HUMAN;A0A1B0GVG8_HUMAN
B7Z6D1_HUMAN
Q9Y3V7_HUMAN;B7Z6T9_HUMAN
Q59GC2_HUMAN
H3BPS8_HUMAN
H3BQ97_HUMAN
M1VE91_HUMAN;B4DS27_HUMAN
Q5ZEY3_HUMAN
COEA1_HUMAN;A8KAL5_HUMAN;J3QT83_HUMAN;A0A0A0MQT7_HUMAN;Q4G0W3_HUMAN;H0YBB2_HUMAN
NDUS8_HUMAN;E9PKH6_HUMAN
LFNG_HUMAN;A0A087X191_HUMAN
A0A024RA75_HUMAN;H7BZL2_HUMAN
A0A1B0GVF3_HUMAN
Q2Q9B7_HUMAN;B4DYA7_HUMAN;Q0PHS4_HUMAN;Q0PHS6_HUMAN
D6RER5_HUMAN;D6RDU5_HUMAN;Q96KC0_HUMAN;D6R9Y6_HUMAN;H0Y9G8_HUMAN;Q8NFI1_HUMAN;SEP14_HUMAN
Q0P5N8_HUMAN
J3KSY6_HUMAN;J3KRC4_HUMAN;J3KSX6_HUMAN
LAMC2_HUMAN;B4DLD1_HUMAN
SYLC_HUMAN;B3KXA9_HUMAN
B7Z438_HUMAN
SPTN2_HUMAN;A4QPE4_HUMAN
B4DP06_HUMAN
MYO1D_HUMAN;Q8N618_HUMAN
B0YIW2_HUMAN
KCY_HUMAN;B4DFW6_HUMAN
QCR9_HUMAN
A0A024R0T8_HUMAN;K7EJI9_HUMAN
RACK1_HUMAN;H0Y8W2_HUMAN;D6RAC2_HUMAN;H0YAM7_HUMAN;D6R9L0_HUMAN;B4DVD2_HUMAN;D6RBD0_HUMAN;H0Y8R5_HUMAN;D6RF23_HUMAN;D6RFZ9_HUMAN;B4E0C3_HUMAN;B4DWC6_HUMAN
A0A024R7Y5_HUMAN;R4GMY8_HUMAN
B4DEA8_HUMAN;Q53HR2_HUMAN;B3KPA6_HUMAN;B3KPX1_HUMAN;G3V1M7_HUMAN;K7EQP4_HUMAN;B4DYY0_HUMAN;J3QRJ8_HUMAN;K7EJW8_HUMAN;J3KSR4_HUMAN;K7EMF8_HUMAN
J3KN16_HUMAN
H7C4C8_HUMAN
SAP3_HUMAN
M0QZH0_HUMAN;M0QYB8_HUMAN
COX5A_HUMAN;H3BNX8_HUMAN;H3BRM5_HUMAN
A0A0S2Z3L0_HUMAN;H0YKF0_HUMAN;H0YK49_HUMAN;H0YL12_HUMAN;H0YNX6_HUMAN;H0YL83_HUMAN;J3KN60_HUMAN
Q6N041_HUMAN
B2R6W1_HUMAN;B4E3S6_HUMAN;Q05CI3_HUMAN
A0A024R1A3_HUMAN;Q5JRR9_HUMAN;B3KUJ2_HUMAN;Q5JRS1_HUMAN;Q712V1_HUMAN
V9HW71_HUMAN;F8VY02_HUMAN
DCTN3_HUMAN;A0A0A0MRV8_HUMAN
PFKAL_HUMAN;Q59GI2_HUMAN
A0A024R9D7_HUMAN;E5RFV2_HUMAN;E5RJD2_HUMAN;E5RID6_HUMAN;H0YAW3_HUMAN
A0A0A0MSA0_HUMAN;A0A0A0MTS5_HUMAN;Q59HA6_HUMAN;K7EIP4_HUMAN;Q14732_HUMAN
A0A0G2JJD3_HUMAN
RAB10_HUMAN;Q53T70_HUMAN
A0MNN4_HUMAN
A0A024QZ62_HUMAN
Q6SYC2_HUMAN
A0A024QZS4_HUMAN
ASPM_HUMAN
Q0PNF2_HUMAN
DNJC3_HUMAN
IQCN_HUMAN
SLMAP_HUMAN;B7Z863_HUMAN;B7Z6C7_HUMAN;C9JA20_HUMAN;C9JCH4_HUMAN
CO5_HUMAN
LA_HUMAN;E7ERC4_HUMAN;Q14730_HUMAN;Q9UMH5_HUMAN
B4DE91_HUMAN;B4DYY1_HUMAN
A0A140VK43_HUMAN;G3V4X5_HUMAN
PGS2_HUMAN;F8VUF6_HUMAN;F8VX58_HUMAN;A0A024RBG6_HUMAN;F8VNV6_HUMAN;A0A0S2Z3L8_HUMAN;F8VNW0_HUMAN
SYEP_HUMAN;B4DKX5_HUMAN;B4DP50_HUMAN
H0Y6E7_HUMAN
B2R4P9_HUMAN;A0A1X8XL64_HUMAN;H31T_HUMAN;H3C_HUMAN;Q6TXQ4_HUMAN
A0A0A0MS41_HUMAN
IDE_HUMAN
A0A024R718_HUMAN;A0A0C4DFS8_HUMAN;Q658Z1_HUMAN
A0A087WVQ6_HUMAN;J3KS13_HUMAN;J3KSQ2_HUMAN;F5H5N6_HUMAN
ARPC5_HUMAN;B1ALC0_HUMAN;B3KTE1_HUMAN;Q6IPM3_HUMAN
A0A024RAL1_HUMAN;D6RGZ6_HUMAN;B7Z3R6_HUMAN
SRSF7_HUMAN
FBH1_HUMAN
A0A120HG46_HUMAN;HV434_HUMAN
D6RGV5_HUMAN;D6R9C3_HUMAN
A0A024R5C5_HUMAN
H0YL91_HUMAN
NDUS1_HUMAN;A0A291FIZ5_HUMAN;B4DJ81_HUMAN;C9JPQ5_HUMAN
RNAS4_HUMAN
TITIN_HUMAN
A0A087X1G7_HUMAN
LUM_HUMAN;Q53FV4_HUMAN
B2R514_HUMAN;H7C3T0_HUMAN
H7C2E7_HUMAN
A0A024R3I5_HUMAN;A8K6A6_HUMAN;B2R642_HUMAN;B3KXZ9_HUMAN
A0A024R882_HUMAN;B4E310_HUMAN
A0A024RAS8_HUMAN
A0A140VJM0_HUMAN
CLH2_HUMAN;A4FU99_HUMAN
A0A0G2JIW1_HUMAN;B4DNT8_HUMAN;Q59EJ3_HUMAN;B4DWK5_HUMAN;B4DFN9_HUMAN;B4DI39_HUMAN;B4E388_HUMAN;B4DVU9_HUMAN;B4E1S9_HUMAN;B3KTT5_HUMAN;B4DNX1_HUMAN;B4E1T6_HUMAN;B4DNV4_HUMAN;Q9UQC1_HUMAN
GDIB_HUMAN;Q8TB95_HUMAN;Q5SX86_HUMAN;Q5SX87_HUMAN;Q5SX90_HUMAN;B4DH24_HUMAN;Q5SX91_HUMAN
A0A0A0MRJ6_HUMAN;B7Z972_HUMAN;F8WAV5_HUMAN;H7C4X2_HUMAN
A0A024RAM4_HUMAN;Q5H9P1_HUMAN;A5D6X1_HUMAN
ECHA_HUMAN;B4DRH6_HUMAN;B4DDZ5_HUMAN;H0YFD6_HUMAN;V9GZL3_HUMAN
F8VWL3_HUMAN
A0A024R9B9_HUMAN;H0YBU5_HUMAN;Q8N2G3_HUMAN;H0YBN2_HUMAN;H0YBD5_HUMAN
Q4W4Y1_HUMAN;F8WDK9_HUMAN;C9IZF9_HUMAN
HYDIN_HUMAN
ACOT9_HUMAN
A0A024R1S8_HUMAN
RS12_HUMAN
A0A024R5H0_HUMAN;B2R4V4_HUMAN
B4DLR4_HUMAN
H0YJ40_HUMAN
ITAV_HUMAN
B2R4D5_HUMAN;B4DM63_HUMAN;C9JZD1_HUMAN
H0YG27_HUMAN
FBX50_HUMAN
A0A024R4M6_HUMAN
A0A024QZJ4_HUMAN;B1PS43_HUMAN;O14794_HUMAN;Q66K75_HUMAN;Q16086_HUMAN;Q68D89_HUMAN;Q4G140_HUMAN;A8CLL2_HUMAN
Q6FGE5_HUMAN;D3DV26_HUMAN
LTBP2_HUMAN
B3KY12_HUMAN
B4E0N9_HUMAN
TBA4A_HUMAN;C9JEV8_HUMAN;C9JDL2_HUMAN
PFKAP_HUMAN;B1APP8_HUMAN;O14943_HUMAN;H0Y3Y3_HUMAN
CYTB_HUMAN;A0A1W2PQG6_HUMAN;A0A1W2PS52_HUMAN
MTREX_HUMAN
A0A140VJL3_HUMAN
TBCA_HUMAN
R4GN98_HUMAN;B2R577_HUMAN
ASPH_HUMAN
ECH1_HUMAN;B4DVS4_HUMAN
M0R268_HUMAN
Q5JPE4_HUMAN
B3KUB8_HUMAN;B7Z6C3_HUMAN;D9IX65_HUMAN;E7EX47_HUMAN;A0A0G3VQ57_HUMAN;A0A0A1ED81_HUMAN;A0A0G3VPD9_HUMAN;Q9BZN1_HUMAN
A0A024R732_HUMAN;H0YCS0_HUMAN;A0A140TA73_HUMAN
COPE_HUMAN
H3BQY2_HUMAN
A0A024R5K8_HUMAN;A8K259_HUMAN;E9PPV6_HUMAN;E9PR70_HUMAN;E9PKH2_HUMAN;E9PK86_HUMAN;Q9NPA9_HUMAN;E9PIG2_HUMAN
FBLL1_HUMAN
SPRC_HUMAN;E5RK62_HUMAN
LTBP1_HUMAN;B4DST8_HUMAN;B4DNR7_HUMAN;B4DRF7_HUMAN;C9JDW2_HUMAN;H7BZ76_HUMAN;H7C2H7_HUMAN;H7C4L5_HUMAN
A0A024RBE8_HUMAN
I0B0K5_HUMAN;I0B0K3_HUMAN;Q59H78_HUMAN
SEPT2_HUMAN;C9J2Q4_HUMAN;H7C2Y0_HUMAN;H7C310_HUMAN;C9IY94_HUMAN;C9IZU3_HUMAN;B5MD47_HUMAN;C9JZI2_HUMAN;H7C1T1_HUMAN
SEPT8_HUMAN;C9JV02_HUMAN;A0A0A0MRP8_HUMAN
UCRI_HUMAN;UCRIL_HUMAN
SEP10_HUMAN;B7Z371_HUMAN;B7Z277_HUMAN;Q9NSH2_HUMAN;Q9Y3S8_HUMAN;F5GYV2_HUMAN
A0A024RAG6_HUMAN
K7ELF7_HUMAN
A0A146E5L3_HUMAN;H0YL90_HUMAN
A0A024RAD7_HUMAN
A0A024RB87_HUMAN;F5GX62_HUMAN;RP1BL_HUMAN;B7ZAY2_HUMAN;B7ZB78_HUMAN;F5GWU8_HUMAN;F8WBC0_HUMAN
MYO1G_HUMAN
PPAC_HUMAN
WISP2_HUMAN
A0A024R8Q1_HUMAN
A4UCS5_HUMAN
B4DE23_HUMAN
S10AE_HUMAN
HNRH1_HUMAN;D6RBM0_HUMAN;D6R9T0_HUMAN;E5RGH4_HUMAN;E7EQJ0_HUMAN;H0YAQ2_HUMAN;B4DP51_HUMAN;E7EN40_HUMAN;D6R9D3_HUMAN
A0A0A0WDY3_HUMAN;A0A0K0KRE1_HUMAN;A0A0U5J4K3_HUMAN;A0A0K0KRD8_HUMAN
G8JLJ2_HUMAN
A0A024QZE7_HUMAN
NDUA8_HUMAN;B7Z768_HUMAN
PHB_HUMAN;C9JW96_HUMAN;Q53FV0_HUMAN;C9JZ20_HUMAN;D6RBK0_HUMAN;A8K9G2_HUMAN;Q9BSE8_HUMAN
AIFM1_HUMAN;Q5RZ99_HUMAN
BRK1_HUMAN
PRDX5_HUMAN
GPKOW_HUMAN
S10A8_HUMAN
TXNL1_HUMAN;K7ER96_HUMAN;B3KT45_HUMAN;K7EML9_HUMAN;K7EKG2_HUMAN
F8WCF8_HUMAN
PRDX1_HUMAN;A0A0A0MSI0_HUMAN;B2R4P2_HUMAN;A0A0A0MRQ5_HUMAN
ARC1B_HUMAN;C9J4Z7_HUMAN;C9JTT6_HUMAN
A0A0S2Z4C3_HUMAN;A0A0S2Z3X6_HUMAN;A0A0S2Z3S9_HUMAN
DNAL1_HUMAN
A0A0A0MRT6_HUMAN
SYK_HUMAN;Q6ZTI3_HUMAN
ANXA1_HUMAN;B5BU38_HUMAN;Q5T3N1_HUMAN;B4DL19_HUMAN;Q5T3N0_HUMAN;Q05BR2_HUMAN
CO7A1_HUMAN;Q59F16_HUMAN;C9JBL3_HUMAN
A0A140VJM4_HUMAN
TIMP3_HUMAN
SRSF1_HUMAN;A8K1L8_HUMAN;B7Z570_HUMAN;J3KSW7_HUMAN
NLTP_HUMAN;E9PLD1_HUMAN;B4E0J3_HUMAN;H0YCB0_HUMAN;H0YD06_HUMAN
A0A0B6XK00_HUMAN
B2ZZ89_HUMAN;D6W5C0_HUMAN;A0A087WUZ3_HUMAN;K9MS24_HUMAN;F8W6C1_HUMAN;Q53RC4_HUMAN;Q8WYB3_HUMAN
U3KQK1_HUMAN
B4E0S6_HUMAN
PFD1_HUMAN
A0A024R1K8_HUMAN
A0A024RDL1_HUMAN
1433Z_HUMAN;E7EX29_HUMAN;B0AZS6_HUMAN;E7ESK7_HUMAN;B7Z2E6_HUMAN;E5RIR4_HUMAN;E5RGE1_HUMAN;Q2F831_HUMAN;Q6LD62_HUMAN
TBB2A_HUMAN;A0A024QZU2_HUMAN;Q9UGA2_HUMAN;A5D906_HUMAN;A1L195_HUMAN
A0A024R4H6_HUMAN
NET1_HUMAN
TOLIP_HUMAN;B3KR28_HUMAN
A0A140VK65_HUMAN;H0YC04_HUMAN;B4DFM5_HUMAN;E5RGH6_HUMAN
Q53G58_HUMAN;H0YHL7_HUMAN
A0A1B0GTF3_HUMAN
NH2L1_HUMAN
1433T_HUMAN;B4DMT8_HUMAN;E9PG15_HUMAN;B4DY04_HUMAN;Q53RR5_HUMAN;Q3YBA8_HUMAN
A0A0G2JM12_HUMAN
BPL1_HUMAN
AINX_HUMAN
A0A087WXY1_HUMAN
V9HWH9_HUMAN;B2R5H0_HUMAN
APT_HUMAN;H3BQZ9_HUMAN;H3BQF1_HUMAN
WDR1_HUMAN;B3KXN4_HUMAN;D6RD66_HUMAN;B4DY05_HUMAN;B4DS71_HUMAN;Q9BZT4_HUMAN
FABP5_HUMAN;I6L8B7_HUMAN;FB5L3_HUMAN
A0A024R222_HUMAN
A0A024R091_HUMAN;J3QLP3_HUMAN;J3QRR0_HUMAN;A0A024R0E4_HUMAN
SRP09_HUMAN;Q8WVW9_HUMAN;A0A024R3P3_HUMAN
ARPC2_HUMAN;A0A024R408_HUMAN;C9JTV5_HUMAN;G5E9S7_HUMAN;H7C3F9_HUMAN
HYEP_HUMAN;B1AQP8_HUMAN
GDIA_HUMAN;B4E070_HUMAN
A0A024R0T9_HUMAN
A2RUM7_HUMAN;Q59GX9_HUMAN;Q5T7N0_HUMAN;Q9BUV4_HUMAN
ANX13_HUMAN
H7C463_HUMAN;MIC60_HUMAN;B4DT20_HUMAN;B4E2B5_HUMAN;Q05DN3_HUMAN;A0A087WYS0_HUMAN;D6RAW4_HUMAN
PEF1_HUMAN
A0A024R5X2_HUMAN;A0A1B0GXB4_HUMAN
APRV1_HUMAN
ZN185_HUMAN
A0A024R9B7_HUMAN
LYVE1_HUMAN
DHE4_HUMAN;Q9BSD0_HUMAN
RRAS2_HUMAN
ATP5L_HUMAN
E5RFU3_HUMAN
COSA1_HUMAN
K7EKV6_HUMAN
DNM1L_HUMAN
PCBP1_HUMAN
A0A0C4DFP6_HUMAN;Q5T4F6_HUMAN
SMC1A_HUMAN
NSF1C_HUMAN;Q53FE8_HUMAN;F2Z2K0_HUMAN;Q6ZQU3_HUMAN
DEOC_HUMAN
A0A0S2Z366_HUMAN;B4DVB1_HUMAN;A0A0S2Z3A5_HUMAN;B4DJE7_HUMAN;E9PJM9_HUMAN;E9PRX4_HUMAN;H0YDT5_HUMAN
A0A024R962_HUMAN;A0A024R984_HUMAN;A0A0D9SG88_HUMAN;Q5TFM2_HUMAN;Q14006_HUMAN;U5TZG9_HUMAN;W5U1X0_HUMAN
RUVB1_HUMAN;B3KRS7_HUMAN;H7C4G5_HUMAN
H7C220_HUMAN
M0QXL5_HUMAN
MXRA5_HUMAN
A0A024QZ42_HUMAN
HNRH2_HUMAN;B4DFK9_HUMAN;B4DP00_HUMAN
H3BMQ1_HUMAN
A0A024R1W3_HUMAN;Q8NAG5_HUMAN
A0A087WSV8_HUMAN;A0A097EV82_HUMAN
A0A024R433_HUMAN
A0A0K0K1K7_HUMAN;M0R1L2_HUMAN;M0R0U3_HUMAN
B0I1R4_HUMAN
RAB14_HUMAN
A0A024R7C7_HUMAN;B4DFG4_HUMAN;B4DDF3_HUMAN;Q59GP7_HUMAN;K7EJ09_HUMAN;K7EQR9_HUMAN
DZI1L_HUMAN
A0A024RDW4_HUMAN
CO6_HUMAN
MYLK_HUMAN;D6R9C2_HUMAN;Q05B97_HUMAN;Q6ZNP1_HUMAN
CD5L_HUMAN
KAD3_HUMAN;B3KWD9_HUMAN
A0A024RB16_HUMAN;F8VZB1_HUMAN
A0A109PSY4_HUMAN
ATP5J_HUMAN;Q6NZ59_HUMAN;A8MUH2_HUMAN
TBB4A_HUMAN;B4DE77_HUMAN;B4DJ43_HUMAN;B4DFH6_HUMAN;M0R278_HUMAN;M0QX14_HUMAN;M0R1I1_HUMAN
A0A1B0GW58_HUMAN
A0A0J9YXN7_HUMAN;A8E631_HUMAN;B4DHR7_HUMAN
A0A140VK70_HUMAN;C9JLS9_HUMAN;A0A1W2PQS1_HUMAN;B7Z571_HUMAN
MANF_HUMAN
Q59HA3_HUMAN
TIF1B_HUMAN;M0R0K9_HUMAN;M0R2I3_HUMAN
A0A024RAA7_HUMAN
H0YKM0_HUMAN
C8C504_HUMAN;A9YUX2_HUMAN;B3VL12_HUMAN;Q6VFQ5_HUMAN;B2M0Y1_HUMAN;A0A0J9YWK4_HUMAN;B2M1S7_HUMAN;A0A140KFU0_HUMAN;A8MUF7_HUMAN;B3VL28_HUMAN;Q5GMQ1_HUMAN
RSU1_HUMAN;B0YJ73_HUMAN
PRDX4_HUMAN;H7C3T4_HUMAN;A6NG45_HUMAN
NPS3A_HUMAN
SNX2_HUMAN
F8W0P7_HUMAN
RUXF_HUMAN
H0YFA4_HUMAN;H0YHD8_HUMAN
Q8N7N2_HUMAN
A0A0U1RR20_HUMAN
A0A0A0MSG2_HUMAN
DP13A_HUMAN;B4DQX8_HUMAN;C9K0C4_HUMAN
AMPL_HUMAN;B4DQG5_HUMAN
A0A140VJX1_HUMAN;E9PRQ6_HUMAN
COMP_HUMAN;Q53FR6_HUMAN;B4DN75_HUMAN;Q8N2R4_HUMAN;TSP4_HUMAN
LAMB1_HUMAN;Q8TAS6_HUMAN;E7EPA6_HUMAN
H7C3Q5_HUMAN
H0YEN5_HUMAN;E9PM36_HUMAN;Q8N5L9_HUMAN;E9PPT0_HUMAN;E9PQD7_HUMAN;A4D0Y7_HUMAN;O60249_HUMAN
H0YDU4_HUMAN
A0A0R7FJH5_HUMAN;Q96EF3_HUMAN
H7BY10_HUMAN;B9EJE3_HUMAN
B4DWA7_HUMAN
A0A0S2A4Q6_HUMAN
STAM2_HUMAN
HV313_HUMAN
A4UCS7_HUMAN
CO8G_HUMAN;Q5SQ08_HUMAN
H7C0R2_HUMAN
A0A024R3X4_HUMAN;B3GQS7_HUMAN;B7Z597_HUMAN;B7Z4F6_HUMAN;B7Z5E7_HUMAN;B7Z532_HUMAN;E7ESH4_HUMAN;A0A0S2Z415_HUMAN;C9JCQ4_HUMAN;C9JL25_HUMAN;B9VP19_HUMAN;Q53QD5_HUMAN
ACOC_HUMAN;Q9HBB2_HUMAN;Q59FI0_HUMAN
H0YB51_HUMAN
SAHH_HUMAN;Q1RMG2_HUMAN
V9GZ16_HUMAN
A0A024R201_HUMAN
A0A024R5Z7_HUMAN;H0YN42_HUMAN;H0YMD0_HUMAN;AXA2L_HUMAN;H0YM50_HUMAN;H0YKS4_HUMAN;H0YNP5_HUMAN;B3KRQ1_HUMAN;B4DNH8_HUMAN;H0YMM1_HUMAN;H0YKX9_HUMAN;H0YKL9_HUMAN;H0YNA0_HUMAN;H0YN52_HUMAN;H0YKV8_HUMAN;H0YMD9_HUMAN;H0YKN4_HUMAN;H0YNB8_HUMAN;H0YLE2_HUMAN
RAN_HUMAN;F5H018_HUMAN;B4DV51_HUMAN;H0YFC6_HUMAN;Q0EFC9_HUMAN
HPTR_HUMAN;A0A0A0MRD9_HUMAN
CO4A3_HUMAN
FUBP3_HUMAN
B3KUJ8_HUMAN;Q6LAF9_HUMAN;R4GMQ5_HUMAN
HEP2_HUMAN;Q8IVC0_HUMAN
A0A1C7CYX9_HUMAN;Q53ET2_HUMAN;Q8NAN9_HUMAN;A9CQZ2_HUMAN;A9CQZ4_HUMAN
I3L4N8_HUMAN
RS3_HUMAN;E9PL09_HUMAN;E9PPU1_HUMAN;Q9NQS8_HUMAN;F2Z2S8_HUMAN;E9PJH4_HUMAN;E9PQX2_HUMAN
A0A1B1CYC8_HUMAN;A0A1B1CYC5_HUMAN
EMIL1_HUMAN
A0A024RBL6_HUMAN
CALL3_HUMAN;CALM1_HUMAN
CATA_HUMAN;B4DWK8_HUMAN;Q8TAK2_HUMAN;A0A1C9J7V9_HUMAN
SFRP1_HUMAN
A8K8J2_HUMAN
A0A024QYU9_HUMAN
A0A087X253_HUMAN
PLCD1_HUMAN
A0A024RC55_HUMAN;A0A024RC59_HUMAN
AOC3_HUMAN;K7EL47_HUMAN
A0A087WYB4_HUMAN;F2Z2I8_HUMAN
APOD_HUMAN;B4DGC3_HUMAN;F8WBT9_HUMAN
FYCO1_HUMAN
TBD2A_HUMAN
DCD_HUMAN
CA123_HUMAN
B4DZY9_HUMAN
Q6J1Z9_HUMAN
A0A090N8I0_HUMAN
IGE_HUMAN
MRC2_HUMAN;B3KSB2_HUMAN
A0A1B0GV23_HUMAN;A0A1B0GVP3_HUMAN;C9JH19_HUMAN;H7C1V0_HUMAN;F8W787_HUMAN;A0A0S2Z3L4_HUMAN
ITB1_HUMAN;C9JPK5_HUMAN;C9JJP8_HUMAN
NID1_HUMAN
B2MG_HUMAN;A6XMH4_HUMAN;A6XMH5_HUMAN;A6XND9_HUMAN
A0A024R4X0_HUMAN;B1AHF3_HUMAN;Q6TGM5_HUMAN
A0A0A0MSD0_HUMAN;B3KV07_HUMAN
TRY6_HUMAN
B2R858_HUMAN
RUXGL_HUMAN
B2RB06_HUMAN;A0A1W2PQC2_HUMAN;A0A1W2PQ78_HUMAN
A0A0J9YVP6_HUMAN;H0YCP8_HUMAN;E9PMU7_HUMAN
A0A024R3J1_HUMAN;Q0P6H7_HUMAN;B7Z5V8_HUMAN;B7Z5V5_HUMAN;E9PI31_HUMAN
A2NUT2_HUMAN;LV151_HUMAN
LBP_HUMAN
H0Y337_HUMAN
A3KFL2_HUMAN
QCR2_HUMAN;H3BSJ9_HUMAN;H3BP04_HUMAN;A0A087WVZ4_HUMAN
RAP2A_HUMAN
B4DNW1_HUMAN
SC22B_HUMAN;A0A087X1A9_HUMAN
H0YD47_HUMAN
PON1_HUMAN;PON3_HUMAN
COX41_HUMAN;H3BN72_HUMAN;H3BPG0_HUMAN;H3BNI5_HUMAN
A0A024R896_HUMAN
ADH1A_HUMAN
A8K7A1_HUMAN
CAPR1_HUMAN
DUS3_HUMAN
A0A087WW43_HUMAN;B4DPQ4_HUMAN
M0QYN1_HUMAN
DDX3X_HUMAN;B4DLU5_HUMAN
A0A0S2Z2Z6_HUMAN;B7Z582_HUMAN;E5RK69_HUMAN;E7EMC6_HUMAN;E5RJF5_HUMAN;E5RI05_HUMAN;E5RFF0_HUMAN;H0YC77_HUMAN
F8W8Y7_HUMAN
PTX3_HUMAN
A0A024R2M6_HUMAN;C9JDE9_HUMAN;A0A140VJX0_HUMAN;B4E072_HUMAN;B4DVF4_HUMAN
A0A1L1UHR1_HUMAN;C9JI87_HUMAN
A0A1W2PQ43_HUMAN
G5EA35_HUMAN
I3L1D5_HUMAN
A0A1S5UZ07_HUMAN;Q9Y4A1_HUMAN
A0A024RC65_HUMAN;A0A0J9YXZ5_HUMAN;B4E2M0_HUMAN;Q6P1N4_HUMAN;Q05DN7_HUMAN;A0A087WWP1_HUMAN;A0A087X225_HUMAN;B4DNP4_HUMAN;H0YKA5_HUMAN
B7ZMG3_HUMAN
GSTK1_HUMAN;E9PFN5_HUMAN;B3KTA6_HUMAN
KANK2_HUMAN;K7ERU2_HUMAN;Q9NXX5_HUMAN;K7EIU4_HUMAN;K7ES05_HUMAN
IPYR_HUMAN;Q5SQT6_HUMAN;H0YAK2_HUMAN
A0A024RDW8_HUMAN;A2A352_HUMAN
Q59EF6_HUMAN;B4E1R7_HUMAN;B4DN77_HUMAN;B3KUH9_HUMAN
B3KM77_HUMAN
CFAD_HUMAN
A0A024R035_HUMAN
B2RBH2_HUMAN
B4DEB9_HUMAN
AOFB_HUMAN
AK1C2_HUMAN;Q59GU2_HUMAN;B4DK69_HUMAN;S4R3P0_HUMAN
A0A024R0H7_HUMAN
A0A024QYY9_HUMAN
CTRB1_HUMAN
RS10_HUMAN;Q59GE4_HUMAN;S4R435_HUMAN
A0A024R8V0_HUMAN;A0A0S2Z5W9_HUMAN;K7EK18_HUMAN;K7EIE4_HUMAN;K7EJ51_HUMAN;K7ELJ9_HUMAN;A2VCQ5_HUMAN;K7EJZ2_HUMAN;K7EIR4_HUMAN;K7ERG1_HUMAN
Q0VG54_HUMAN;A0A087WWW7_HUMAN;B7Z6H8_HUMAN;H0Y4U1_HUMAN;C9J8K5_HUMAN;TENS3_HUMAN
THEGL_HUMAN
A0A140VJF3_HUMAN
Q4EW64_HUMAN
A0A0G2JLD8_HUMAN
Q9UK54_HUMAN
GRHPR_HUMAN;Q5M7Z5_HUMAN
GRN_HUMAN;K7EKL3_HUMAN;K7EMR1_HUMAN
A0A087WTZ4_HUMAN
CHM1B_HUMAN
PGM1_HUMAN
A0A024R2W3_HUMAN;H7C330_HUMAN;H7C1L0_HUMAN;KAP3_HUMAN
A0A024R482_HUMAN
A0A024R3E3_HUMAN;F8W696_HUMAN;Q9Y355_HUMAN;Q8TDB0_HUMAN
NDUV2_HUMAN
A0A1W2PP79_HUMAN
A0A024RCU9_HUMAN
BLM_HUMAN
PYRD2_HUMAN
Q0Z8D6_HUMAN;B4DLK9_HUMAN

### Sheet: Overlap
Biomarkers identified by both methodologies
SAMP_HUMAN
GNAI2_HUMAN
AL1A1_HUMAN
XRCC5_HUMAN
TCPB_HUMAN
PGS1_HUMAN
EPIPL_HUMAN
TCPD_HUMAN
QCR1_HUMAN
ACTN1_HUMAN
VTNC_HUMAN
LYSC_HUMAN
UGDH_HUMAN
1433B_HUMAN
ALDOA_HUMAN
ATPB_HUMAN
ALDOC_HUMAN
COCA1_HUMAN
MIME_HUMAN
IDHP_HUMAN
B2R941_HUMAN
FIBB_HUMAN
GALK1_HUMAN
A0A024R462_HUMAN
PSA4_HUMAN
FIBA_HUMAN
LRP1_HUMAN
AHNK_HUMAN
VATA_HUMAN
TBB6_HUMAN
ASPN_HUMAN
CO6A1_HUMAN
B7Z992_HUMAN
FBLN2_HUMAN
EIF3I_HUMAN
A0A096LPI6_HUMAN
PLIN1_HUMAN
CALL5_HUMAN
TYPH_HUMAN
TCPE_HUMAN
PRDX3_HUMAN
ENPL_HUMAN
Q6P5S8_HUMAN
GSTM3_HUMAN
PRELP_HUMAN
ETFB_HUMAN
MVP_HUMAN
ATPA_HUMAN
TCPQ_HUMAN
FBLN1_HUMAN
LDHA_HUMAN
A2MG_HUMAN
MYOF_HUMAN
PYGB_HUMAN
