## Supplementary material for "Peptide location fingerprinting reveals modification-associated biomarkers of ageing in human tissue proteomes": Epidermal biomarker IDs in MPLF vs relative protein quant

### Sheet: Unique to Peptide Location Fing
Biomarkers uniquely identified by peptide location fingerprinting
H33_HUMAN
IDE_HUMAN
RL7_HUMAN
RL9_HUMAN
SAP_HUMAN
ACTC_HUMAN
ALBU_HUMAN
APOE_HUMAN
CH60_HUMAN
CISY_HUMAN
CLH1_HUMAN
CLUS_HUMAN
DSG3_HUMAN
ECM1_HUMAN
EF1D_HUMAN
EF1G_HUMAN
HEXB_HUMAN
INVO_HUMAN
ITB4_HUMAN
K22E_HUMAN
KINH_HUMAN
MYL6_HUMAN
NUCL_HUMAN
PSA3_HUMAN
PSB6_HUMAN
RHOA_HUMAN
RINI_HUMAN
RL19_HUMAN
RO60_HUMAN
RS24_HUMAN
SDHA_HUMAN
STOM_HUMAN
TGM1_HUMAN
VINC_HUMAN
AHNK2_HUMAN
APRV1_HUMAN
ARL8B_HUMAN
CAZA1_HUMAN
CPNE3_HUMAN
DPYL2_HUMAN
EIF3C_HUMAN
ERP29_HUMAN
FILA2_HUMAN
GSDMA_HUMAN
HNRPM_HUMAN
HNRPR_HUMAN
HNRPU_HUMAN
HS71A_HUMAN
K1C23_HUMAN
K1C27_HUMAN
K2C6A_HUMAN
KT33B_HUMAN
LC7L2_HUMAN
MIC60_HUMAN
MYO1D_HUMAN
NUMA1_HUMAN
PRDX1_HUMAN
RAB7A_HUMAN
RB11A_HUMAN
S10A7_HUMAN
TBB4B_HUMAN
TMEDA_HUMAN
TMM43_HUMAN
TOLIP_HUMAN
TRI29_HUMAN
XRCC6_HUMAN
A2NUT2_HUMAN
B3KPC7_HUMAN
Q6PIL8_HUMAN
A0A1B0GVI3_HUMAN
A0A1U9X8X8_HUMAN

### Sheet: Unique to Relative Protein Abun
Biomarker uniquely identified by relative quantification of protein
C0IMJ3_HUMAN;B7Z4V4_HUMAN;B4E3A7_HUMAN;B7Z6G1_HUMAN
A0A024R5Z8_HUMAN;B4DQU5_HUMAN
J3KN29_HUMAN
CLCA_HUMAN;F8WF69_HUMAN;C9J8P9_HUMAN
CAN1_HUMAN;A0A024R580_HUMAN;B4DWH5_HUMAN;E9PJA6_HUMAN;E9PL37_HUMAN
D3DTY9_HUMAN
X1WI28_HUMAN;X5D7P1_HUMAN;H7C123_HUMAN;A6QRI9_HUMAN;RL10L_HUMAN;H7C2U2_HUMAN
STAT3_HUMAN
A0A024RDI5_HUMAN;D6RHZ6_HUMAN;ADH1A_HUMAN;ADH1G_HUMAN;B4E2R9_HUMAN;B4E1R1_HUMAN;A0A087WUC4_HUMAN
A0A024R4B3_HUMAN;C9J6X0_HUMAN
ODB2_HUMAN
DYL2_HUMAN
ANK3_HUMAN
EIF3D_HUMAN
ATPG_HUMAN;B4DFE6_HUMAN
A0A0A0MQY8_HUMAN
A0A146IHP0_HUMAN;B4E278_HUMAN;C9JK55_HUMAN;Q5S4N2_HUMAN
A0A024R1N4_HUMAN;B4DE32_HUMAN;B2RDN9_HUMAN;B4E356_HUMAN;Q6IC76_HUMAN
A0A087X1Z3_HUMAN;Q6FHK9_HUMAN
F8WB72_HUMAN
CYFP2_HUMAN
ARP2_HUMAN;B4DHK9_HUMAN;B4DWQ5_HUMAN;A0A1B0GWD0_HUMAN
NPTN_HUMAN;B7Z960_HUMAN
A0A024R4X0_HUMAN;B1AHF3_HUMAN
HSPB1_HUMAN;B4DL87_HUMAN;F8WE04_HUMAN;C9J3N8_HUMAN
A0A024R0J9_HUMAN
ITB1_HUMAN
AT1B3_HUMAN;D3DNF9_HUMAN;Q58I18_HUMAN;C9J6S2_HUMAN;C9JA36_HUMAN;F8WBY4_HUMAN;C9JXZ1_HUMAN;H7C4L9_HUMAN
B4E092_HUMAN
Q8NI62_HUMAN
ARPC2_HUMAN;A0A024R408_HUMAN;Q9BXV5_HUMAN;C9JTV5_HUMAN;G5E9S7_HUMAN;H7C3F9_HUMAN
A0A024R2F9_HUMAN;A0A0S2Z5N2_HUMAN;Q8TEP9_HUMAN
I1SRC5_HUMAN
A0A024RB09_HUMAN;Q6FI54_HUMAN;RAB5A_HUMAN;A0A0A1HAN9_HUMAN
A0A024R7M8_HUMAN
A0A140VJW3_HUMAN
B4DJ30_HUMAN;A0A024R592_HUMAN;B4DIW2_HUMAN
A0A024R231_HUMAN
NDUA2_HUMAN
A0A024R663_HUMAN;G3V4Y7_HUMAN;G3V5G2_HUMAN;B3KWP6_HUMAN;H0YJV5_HUMAN
APMAP_HUMAN;H0Y512_HUMAN
PCYOX_HUMAN;C9K055_HUMAN
Q9BX89_HUMAN
GBB1_HUMAN;B1AKQ8_HUMAN;B3KVK2_HUMAN
ITA2_HUMAN
OTOF_HUMAN
A0A024R5L0_HUMAN;E9PIG4_HUMAN;B3KR26_HUMAN
SYFB_HUMAN;A8K666_HUMAN
EIF3I_HUMAN;Q5TFK1_HUMAN
A0A024R7C7_HUMAN;Q59GP7_HUMAN;B4DDF3_HUMAN
Q6NZ52_HUMAN;E9PJD9_HUMAN
A0A024RA55_HUMAN;A8K7R3_HUMAN;B4DKZ5_HUMAN
SMD2_HUMAN;K7ERG4_HUMAN;K7EJB5_HUMAN
Q8WXV6_HUMAN
Q2XQU9_HUMAN;I0CE67_HUMAN;Q53QP3_HUMAN;Q53T40_HUMAN;C9J3S8_HUMAN
A0A024R1N1_HUMAN;Q86XU5_HUMAN;B4E3S1_HUMAN;Q6ZNL4_HUMAN;Q99529_HUMAN;Q5BKV1_HUMAN;B1AH99_HUMAN;Q2PS10_HUMAN
SAMP_HUMAN
ILF2_HUMAN;F4ZW63_HUMAN;X6R6Z1_HUMAN;A0A0A0MRL0_HUMAN
Q5VU62_HUMAN
A0A0E3XJU3_HUMAN;A0A087WXI5_HUMAN;B3GN61_HUMAN;A0A087WU43_HUMAN;CADH3_HUMAN;H3BVI7_HUMAN
PP1B_HUMAN;C9J9S3_HUMAN
ERLN2_HUMAN;E5RJ09_HUMAN
GNAI2_HUMAN;B3KP24_HUMAN;Q93020_HUMAN
H0YIZ1_HUMAN
L0R5A1_HUMAN
B3KS36_HUMAN
PYGB_HUMAN;B4DSD8_HUMAN;H0Y4Z6_HUMAN;Q8TDG6_HUMAN
DDX3X_HUMAN;B4DLU5_HUMAN
EZRI_HUMAN;B7Z5V2_HUMAN;B7Z437_HUMAN;J7M2B1_HUMAN;Q9UJZ8_HUMAN;B7Z9R6_HUMAN
A0A024R6C9_HUMAN;Q6IBS5_HUMAN;Q86TQ8_HUMAN;Q86SW4_HUMAN;Q86TW7_HUMAN;B7Z6J1_HUMAN
D3DSZ2_HUMAN
RAP1A_HUMAN
LEG7_HUMAN
DHE3_HUMAN;Q53GW3_HUMAN;B3KT18_HUMAN;Q14400_HUMAN;Q59FQ4_HUMAN;Q9UQV0_HUMAN
PSMD3_HUMAN;B4DPM7_HUMAN
KRR1_HUMAN
H3BUR1_HUMAN
B2RE46_HUMAN;B4DJL0_HUMAN;Q5JYR4_HUMAN
D3DUU0_HUMAN
A0A024RAI1_HUMAN;B4DXW1_HUMAN;B4DT29_HUMAN;B4DTI0_HUMAN;B4E1U3_HUMAN;F8WDR7_HUMAN;ARP3B_HUMAN;F8WE84_HUMAN
A0A0G2JIW1_HUMAN;B4DNT8_HUMAN;Q59EJ3_HUMAN;B4DWK5_HUMAN;B4DFN9_HUMAN;B4DI39_HUMAN;B4E388_HUMAN;B4E1S9_HUMAN;B4DVU9_HUMAN;B3KTT5_HUMAN;B4DNX1_HUMAN;B4DNV4_HUMAN;Q9UQC1_HUMAN
B2R781_HUMAN
A0A024R035_HUMAN
A0A024RDL1_HUMAN;A1JUI8_HUMAN;TCPW_HUMAN;J3KRI6_HUMAN
H0Y586_HUMAN
TRY6_HUMAN
A0A024R2Q4_HUMAN;E7EQV9_HUMAN;B4DLP4_HUMAN;E7ENU7_HUMAN;E7EX53_HUMAN;B4DEN1_HUMAN
A0A024RB85_HUMAN;F8VR77_HUMAN;F8VZ69_HUMAN
A0A024R4A0_HUMAN;H7BY16_HUMAN;Q9BQ02_HUMAN
SEPT2_HUMAN;C9J2Q4_HUMAN;H7C2Y0_HUMAN;H7C310_HUMAN;B5MD47_HUMAN;C9JZI2_HUMAN
CYB5_HUMAN;J3KNC7_HUMAN
ANXA5_HUMAN;E9PHT9_HUMAN;B4DNG6_HUMAN;D6RBE9_HUMAN;D6RBL5_HUMAN
A0A024R7F4_HUMAN
NDUV2_HUMAN
RU2A_HUMAN
2AAA_HUMAN
ACAD9_HUMAN;B4DGH4_HUMAN;Q59FN3_HUMAN;D6RCD8_HUMAN;Q9H9W4_HUMAN;H0Y8Z9_HUMAN
A0A024R713_HUMAN;B4DMK9_HUMAN;A0A1W2PR83_HUMAN
A0A024RBS2_HUMAN;F8VPE8_HUMAN;F8VWS0_HUMAN;Q53HK9_HUMAN;F8VQY6_HUMAN;F8VS58_HUMAN;RLA0L_HUMAN;B4E3D5_HUMAN;F8VWV4_HUMAN
A0A024RAD5_HUMAN;U3KQ84_HUMAN
B4DPY2_HUMAN
H0Y2P0_HUMAN;B4E2X0_HUMAN;A0A1Z1VXF2_HUMAN;C1PHC4_HUMAN;E9PKC6_HUMAN;J3KN83_HUMAN
TCPG_HUMAN;B4DUR8_HUMAN;Q5SZX6_HUMAN;E9PRC8_HUMAN;E9PQ35_HUMAN;CDO1_HUMAN
A0A087WZK9_HUMAN
AXA81_HUMAN;A0A075B752_HUMAN;A0A087WUP0_HUMAN
Q7Z4W8_HUMAN;K7EJT5_HUMAN
SPTN1_HUMAN;A0A024R889_HUMAN;B4DGT1_HUMAN;Q9UG16_HUMAN;B4DTV8_HUMAN;A0A0D9SFF6_HUMAN;A0A1B0GTB7_HUMAN;A0A1B0GUH3_HUMAN
A0A024R897_HUMAN
PP2AA_HUMAN
GBG12_HUMAN;Q53GD1_HUMAN
SAM50_HUMAN
A0A024R2C5_HUMAN;FIGL1_HUMAN
A0A0A0MRT6_HUMAN;B4DKX2_HUMAN
H2AW_HUMAN;Q5SQT3_HUMAN
A0A024R745_HUMAN;A0A087X1G1_HUMAN
RACK1_HUMAN;J3KPE3_HUMAN;H0Y8W2_HUMAN;H0YAF8_HUMAN;D6RAC2_HUMAN;H0YAM7_HUMAN;D6REE5_HUMAN;D6RHH4_HUMAN;D6RF23_HUMAN;D6RFZ9_HUMAN;H0Y8R5_HUMAN;H0Y9P0_HUMAN;D6RBD0_HUMAN;B4E0C3_HUMAN;B4DWC6_HUMAN;D6RHJ5_HUMAN
A0A0S2Z4Y4_HUMAN
L0R8D2_HUMAN
IST1_HUMAN;B4DLP1_HUMAN;F5GXM3_HUMAN;B4DHF3_HUMAN;B4DM80_HUMAN;H3BPP6_HUMAN;J3KR23_HUMAN;B4DXC9_HUMAN
VTM2L_HUMAN
ATP5L_HUMAN
H2A2B_HUMAN;A2RUA4_HUMAN
H7BZI1_HUMAN
TRA2A_HUMAN
CPNS2_HUMAN
ASC_HUMAN
Q2YD88_HUMAN
1433G_HUMAN;B4DE78_HUMAN
A0A087WUS0_HUMAN
LMNB1_HUMAN;E9PBF6_HUMAN;Q6DC98_HUMAN;A0A0D9SFE5_HUMAN;B4DZT3_HUMAN;A0A0D9SFY5_HUMAN
NWD2_HUMAN
F8VVF2_HUMAN
RSMB_HUMAN;Q6LBS1_HUMAN;J3KRY3_HUMAN
A0A024R872_HUMAN
G3V1V0_HUMAN;Q6IBG5_HUMAN;F8VZU9_HUMAN;H0YI43_HUMAN;MYL6B_HUMAN;F8VXL3_HUMAN
DC1L1_HUMAN;B3KM42_HUMAN;C9JGM7_HUMAN
H0YI54_HUMAN
D3DV26_HUMAN
A0A024R2P0_HUMAN;A0A024R7P5_HUMAN;Q96RS2_HUMAN;F8WD59_HUMAN
IF2G_HUMAN;IF2GL_HUMAN;F8W810_HUMAN;H7BZU1_HUMAN
E7ESW6_HUMAN
RS27_HUMAN;Q5T4L4_HUMAN;RS27L_HUMAN
B3KN94_HUMAN
A0A0A6YYG9_HUMAN
A0A024R2G7_HUMAN
UCRIL_HUMAN
B0QY89_HUMAN;H0Y7E6_HUMAN
RS11_HUMAN;M0QZC5_HUMAN;M0R1H6_HUMAN;M0R1H5_HUMAN
HNRPF_HUMAN
ADHX_HUMAN
Q13707_HUMAN
A0A140VJT0_HUMAN
CATA_HUMAN;B4DWK8_HUMAN;Q8TAK2_HUMAN;A0A1C9J7V9_HUMAN
STIP1_HUMAN;F5H783_HUMAN;H0YGI8_HUMAN;F5GXD8_HUMAN
H2B1B_HUMAN;H2B3B_HUMAN;H2B2C_HUMAN
CAV2_HUMAN
SHRM3_HUMAN
A0A024RCA7_HUMAN;H0YDD8_HUMAN;RLA1_HUMAN
A0A087WWA5_HUMAN
M0QX38_HUMAN
KI2S1_HUMAN;A0A0G2JNJ6_HUMAN
E9PCR7_HUMAN;A0A0D9SFS3_HUMAN;B4DK55_HUMAN;B4DH65_HUMAN;A0A140VJQ5_HUMAN;OGDHL_HUMAN
Q6ZWG8_HUMAN
H7C1Y7_HUMAN
MYH14_HUMAN;A0A0C4DFM8_HUMAN;B3KWH4_HUMAN
ACTB_HUMAN;B4E335_HUMAN;B4DVQ0_HUMAN;B4DW52_HUMAN;B3KWQ3_HUMAN;V9HVZ7_HUMAN;Q96FU6_HUMAN;A4UCT3_HUMAN;I3L1U9_HUMAN;I3L4N8_HUMAN;Q96DE1_HUMAN;F1BXA6_HUMAN;A1E282_HUMAN;C9JUM1_HUMAN;B3KPP5_HUMAN;B8ZZJ2_HUMAN;G8FSY7_HUMAN;L0R5C4_HUMAN;A0AUL6_HUMAN;ACTBM_HUMAN;K4ENJ5_HUMAN;Q9UE89_HUMAN;Q562L6_HUMAN;A0A173GMX0_HUMAN;F8WCH0_HUMAN
E9PK54_HUMAN
A0A024RDH8_HUMAN
LDHA_HUMAN;B4DJI1_HUMAN;F5GXY2_HUMAN;F5GXH2_HUMAN;F5H5J4_HUMAN;F5GWW2_HUMAN
B2RD27_HUMAN;B4DXI8_HUMAN
A0A024R5H0_HUMAN;B2R4V4_HUMAN
NDUS2_HUMAN;B7Z9L2_HUMAN
RUXE_HUMAN
PSMD4_HUMAN;A6PVX3_HUMAN
A0A024R877_HUMAN;B7ZBK6_HUMAN
A0A087WVI1_HUMAN;C9JS55_HUMAN;B3KPU0_HUMAN;A0A087WUQ1_HUMAN;C9J0X3_HUMAN
A0A0S2Z3D5_HUMAN;J9ZVQ3_HUMAN;A0A0S2Z3V0_HUMAN;E7ERP7_HUMAN;A0A0S2Z3B1_HUMAN;Q6LBZ1_HUMAN;Q6LA97_HUMAN;D9ZB55_HUMAN;Q6ZP45_HUMAN
A0A087WYB4_HUMAN;F2Z2I8_HUMAN
ATP5J_HUMAN;A8MUH2_HUMAN;Q6NZ59_HUMAN
DCTN2_HUMAN;A8K8J9_HUMAN;B3KTX4_HUMAN;F8W1I6_HUMAN;F8VW18_HUMAN;F8VRV7_HUMAN;H0YI98_HUMAN;F8VX93_HUMAN;H0YHL1_HUMAN;F8W0U6_HUMAN
A0A140VK56_HUMAN;F2Z393_HUMAN
A0A140VJK2_HUMAN;B7Z601_HUMAN;F5GYK7_HUMAN
Q6NZ55_HUMAN;J3QSB4_HUMAN;O60250_HUMAN;H3BUK8_HUMAN
G0XQ39_HUMAN
A0A024R968_HUMAN;A8K8U3_HUMAN;Q68DH9_HUMAN
A0A024R0Q5_HUMAN;Q6ZNZ8_HUMAN;A7YME7_HUMAN;K7EN03_HUMAN
ZN185_HUMAN;H7BZT5_HUMAN
ARC1B_HUMAN
SH3L1_HUMAN;D3DTE6_HUMAN
LMAN2_HUMAN
LEG1_HUMAN;A0A0B6XK00_HUMAN
ENPL_HUMAN;A0A1W2PRR1_HUMAN;B4DHT9_HUMAN;B4DQX3_HUMAN;ENPLL_HUMAN;F8W026_HUMAN;Q58FF2_HUMAN
A0A087WUI4_HUMAN;Q96RZ7_HUMAN;TRYD_HUMAN
RTRAF_HUMAN;G3V4C6_HUMAN
CTRB1_HUMAN
A0A024RBX9_HUMAN;Q5JPU3_HUMAN;Q5JPT9_HUMAN;Q36750_HUMAN
IF2B_HUMAN
EIF3G_HUMAN
MIRO2_HUMAN
A0A024RAD8_HUMAN;Q5TF55_HUMAN
NDUBA_HUMAN;H3BV16_HUMAN
A0A024R866_HUMAN
Q562L9_HUMAN
B2R5H5_HUMAN
TIM13_HUMAN
B3KW56_HUMAN;B2R806_HUMAN;E5RGA2_HUMAN;A0A161SXE1_HUMAN;H0YAW4_HUMAN
J3KQ06_HUMAN
VDAC3_HUMAN;E5RFP6_HUMAN;E5RHE1_HUMAN;E5RK27_HUMAN;E5RFL1_HUMAN
E7EW18_HUMAN
A0A024R8P8_HUMAN
DPP2_HUMAN;B4DPD6_HUMAN;R4GNE8_HUMAN;R4GMV4_HUMAN;R4GN05_HUMAN
ATP5I_HUMAN
A0A0K0K1L3_HUMAN;Q59GQ0_HUMAN
A0A024R5M9_HUMAN;A0A024R5G4_HUMAN;Q59HB8_HUMAN;Q7Z757_HUMAN;F5H4J1_HUMAN;A8K394_HUMAN;H0YFY6_HUMAN;F5H6Y5_HUMAN;Q9UPG3_HUMAN
B4E2A6_HUMAN;A0A024R1S6_HUMAN;A8K129_HUMAN;B0QY64_HUMAN
B4DE02_HUMAN;Q6MZI0_HUMAN
H2A1B_HUMAN
1433E_HUMAN;B7ZA86_HUMAN;K7EM20_HUMAN;B3KT37_HUMAN;B4DJB0_HUMAN
HSBP1_HUMAN
A0A0A0MS41_HUMAN
SYIC_HUMAN;A0A0A0MSX9_HUMAN;J3KR24_HUMAN;B4DVX2_HUMAN;Q9P1N9_HUMAN;Q5TCD1_HUMAN
A0A024RAS2_HUMAN;B2R5B6_HUMAN;B4E0B3_HUMAN;V9GZN0_HUMAN
H0YI76_HUMAN
CPNS1_HUMAN;K7EM73_HUMAN
A0A140VK43_HUMAN;G3V4X5_HUMAN
D6RD47_HUMAN;D6R9I7_HUMAN
H0Y5E8_HUMAN;Q6FID4_HUMAN;SAR1B_HUMAN
DKC1_HUMAN
PGRC2_HUMAN;D3DNX8_HUMAN
RL4_HUMAN;B4DMJ2_HUMAN;Q53G74_HUMAN;B4DMJ6_HUMAN;B4DFI6_HUMAN;H3BTP7_HUMAN;B4DP82_HUMAN
QCR1_HUMAN;B4DUL5_HUMAN;B4DZB9_HUMAN
BRK1_HUMAN
HXK1_HUMAN;B3KXY9_HUMAN;B3KRA9_HUMAN;B1AR61_HUMAN
Q9UJZ2_HUMAN
A0A024QZN9_HUMAN;B4DKM5_HUMAN;Q5JSD1_HUMAN;A2A3S1_HUMAN
NDUS3_HUMAN;Q53FM7_HUMAN
PLXB2_HUMAN;Q2TBE4_HUMAN
RHOG_HUMAN
Q5U025_HUMAN
PPIB_HUMAN
A0A158RFU6_HUMAN;B4DPH9_HUMAN;C9J592_HUMAN;C9J8S3_HUMAN;C9IZZ0_HUMAN;C9J4V0_HUMAN;C9J4S4_HUMAN
A0A024RB87_HUMAN;F5GX62_HUMAN;A0A075B6Q0_HUMAN;RP1BL_HUMAN;B7ZAY2_HUMAN;B7ZB78_HUMAN;F8WBC0_HUMAN
B2R932_HUMAN
MTCH2_HUMAN;Q53G34_HUMAN
SLMAP_HUMAN
B0YIW5_HUMAN;E9PK34_HUMAN
A0A024RCT1_HUMAN
RTCB_HUMAN;B4DNA0_HUMAN;B4DNG5_HUMAN
RS2_HUMAN;Q6IPX5_HUMAN;Q8N5L9_HUMAN;E9PQD7_HUMAN;H0YEN5_HUMAN;E9PM36_HUMAN;E9PMM9_HUMAN;Q9BSW5_HUMAN;E9PPT0_HUMAN;O60249_HUMAN;A4D0Y7_HUMAN;D3DU83_HUMAN
TFAM_HUMAN;H7BYN3_HUMAN
TAGL_HUMAN;Q53GC9_HUMAN;H0YCU9_HUMAN;E9PJ32_HUMAN
TBAL3_HUMAN
K2C80_HUMAN
PLSL_HUMAN;Q59GX5_HUMAN;B3KUI1_HUMAN;Q5TBN3_HUMAN
A0A0S2Z4Q2_HUMAN;A0A0S2Z4K6_HUMAN;H0Y8L3_HUMAN;Q59F63_HUMAN;H0Y8M8_HUMAN;H0YAB8_HUMAN
B4DKR1_HUMAN;B4E2B5_HUMAN;A0A087WYS0_HUMAN;Q05DN3_HUMAN;D6RAW4_HUMAN
TCPD_HUMAN;B7Z2F4_HUMAN
G3V5L5_HUMAN
A0A096LNU0_HUMAN
SRP09_HUMAN;Q8WVW9_HUMAN
KRT84_HUMAN
Q5T6W2_HUMAN
KCRU_HUMAN;B4DGR9_HUMAN;B4DF55_HUMAN;B4DF72_HUMAN;B7Z9T7_HUMAN;C9JSQ1_HUMAN;B4DKA2_HUMAN;C9J6W7_HUMAN;B4DEL4_HUMAN
A0A024R5X2_HUMAN;H3BNX3_HUMAN;A0A1B0GXB4_HUMAN
DSC3_HUMAN;A0A024RC29_HUMAN;Q9HAX1_HUMAN
A0A024R896_HUMAN;B7ZC39_HUMAN;F8WFB9_HUMAN
GNAI1_HUMAN;C9JPP4_HUMAN;Q6AWC5_HUMAN;Q6LCB5_HUMAN
ALDOC_HUMAN
DCTN1_HUMAN;Q59F36_HUMAN;H8Y0Y3_HUMAN;E7EWF7_HUMAN
A0A090KFY5_HUMAN
EFTU_HUMAN;H3BNU3_HUMAN
RS18_HUMAN;J3JS69_HUMAN;A0A0G2JQH2_HUMAN
A0A024R5Z7_HUMAN;H0YN42_HUMAN;H0YMD0_HUMAN;AXA2L_HUMAN;H0YM50_HUMAN;H0YKS4_HUMAN;B3KRQ1_HUMAN;B4DNH8_HUMAN;H0YL33_HUMAN;H0YMM1_HUMAN;H0YKX9_HUMAN;H0YKL9_HUMAN;H0YNA0_HUMAN;H0YKV8_HUMAN;H0YN52_HUMAN;H0YMD9_HUMAN;H0YKN4_HUMAN;H0YLE2_HUMAN
Q6FG99_HUMAN
B4DH47_HUMAN
G3P_HUMAN;Q2TSD0_HUMAN;E7EUT5_HUMAN;Q0QET7_HUMAN;A4UCT1_HUMAN;B4DRV9_HUMAN;Q5ZEY3_HUMAN;Q16768_HUMAN
Q2F839_HUMAN
A0A024R374_HUMAN;B3KUJ8_HUMAN;E9PCB3_HUMAN;E9PS78_HUMAN;Q6LAF9_HUMAN;R4GMQ5_HUMAN
Q5JR04_HUMAN
MK01_HUMAN
PHB2_HUMAN;F5GY37_HUMAN;B4DW05_HUMAN;F5GWA7_HUMAN;F5H0C5_HUMAN;Q9BXV3_HUMAN
H0Y5M5_HUMAN
B2R491_HUMAN
A0A024RBK3_HUMAN;B2R4K7_HUMAN;B4DRX3_HUMAN;F8VZ45_HUMAN;F8VU16_HUMAN;F8VR69_HUMAN
SYK_HUMAN;Q6ZTI3_HUMAN
PCOC1_HUMAN
A0A291FIZ5_HUMAN;B4DJ81_HUMAN;C9JPQ5_HUMAN;F8WDL5_HUMAN
B2R4D5_HUMAN;F8VR50_HUMAN
A0A087X2G1_HUMAN;B4DP70_HUMAN
E9PCX4_HUMAN
A0A024R821_HUMAN;C9JQN7_HUMAN
A0A024R5M3_HUMAN
A0A140TA86_HUMAN
A0A024R0T9_HUMAN;V9GYJ8_HUMAN
A0A024R0V4_HUMAN
H2AV_HUMAN;C9J0D1_HUMAN;C9J386_HUMAN
COX5B_HUMAN;Q6FHJ9_HUMAN;Q6FHM4_HUMAN
ENDD1_HUMAN
B7Z6U8_HUMAN;B7Z5V0_HUMAN;FHL1_HUMAN;A0A0D9SFZ9_HUMAN;B7Z4B7_HUMAN;B7Z9A1_HUMAN;A0A0D9SFB0_HUMAN;B7Z5T3_HUMAN;A0A0D9SG53_HUMAN;A0A0D9SGD1_HUMAN;B3KRI9_HUMAN
XRCC5_HUMAN;Q53T09_HUMAN;C9JZ81_HUMAN
IPYR2_HUMAN;A8K0P2_HUMAN;B4DFH3_HUMAN;D6RGV9_HUMAN;D6R967_HUMAN;D6RGI1_HUMAN
HNRPQ_HUMAN;B7Z213_HUMAN;F6UXX1_HUMAN
A0A024QZM6_HUMAN
A2RRC4_HUMAN
PLAK_HUMAN;C9JK18_HUMAN;A0A0S2Z495_HUMAN;C9J826_HUMAN;C9JTX4_HUMAN;Q7KZ86_HUMAN;C9JPI2_HUMAN
DNJA1_HUMAN
H3BND9_HUMAN
D3DPK5_HUMAN
D6RAE9_HUMAN
NDUV1_HUMAN;B4DE93_HUMAN;B4DUN7_HUMAN;E9PPR0_HUMAN;E9PPD6_HUMAN;H0YE81_HUMAN
NDUB7_HUMAN
PGRC1_HUMAN
A0A0A0MSK5_HUMAN;J3KN66_HUMAN;H0YD16_HUMAN
B3KQT2_HUMAN;B4DDM1_HUMAN;B4DJ98_HUMAN
DIAC_HUMAN
A0A140VKF3_HUMAN
B3KRS8_HUMAN
GBB4_HUMAN;B4DLV5_HUMAN;C9JD14_HUMAN;H7C5J5_HUMAN
ADT1_HUMAN;A0A0S2Z359_HUMAN;Q59EP7_HUMAN
PDIA6_HUMAN
A0A024RC65_HUMAN;A4QPB0_HUMAN;A0A0J9YXZ5_HUMAN;Q6P1N4_HUMAN;H0YLE8_HUMAN;B4DNP4_HUMAN;Q05DN7_HUMAN;A0A087X225_HUMAN;A0A087WWP1_HUMAN;H0YKA5_HUMAN
CTNA2_HUMAN;C9IZ88_HUMAN
A5XEJ3_HUMAN
CD109_HUMAN
A0A140VKF2_HUMAN;Q4ZG77_HUMAN;Q53TH1_HUMAN
F5H1T9_HUMAN
B7Z7N1_HUMAN
A0A024R2Q7_HUMAN
A0A140VKE9_HUMAN;E7EQL5_HUMAN;Q59GU5_HUMAN;B4DX93_HUMAN;E7EMU4_HUMAN
H0Y9H1_HUMAN
QCR7_HUMAN;B7Z2R2_HUMAN;E5RHG9_HUMAN
A0A140T998_HUMAN
DNLI3_HUMAN
ECHM_HUMAN
A0A024R1Q8_HUMAN;J3KTJ3_HUMAN;B9ZVP7_HUMAN
A0A024R7S3_HUMAN;CLCB_HUMAN;D6RJD1_HUMAN
H3BNX8_HUMAN
RS13_HUMAN;J3KMX5_HUMAN;E9PS50_HUMAN
VAPA_HUMAN;A0A024RC64_HUMAN;J3QKM9_HUMAN
RS14_HUMAN;E5RH77_HUMAN
A0A024RE18_HUMAN;F8WDW5_HUMAN
TCPH_HUMAN;Q6IBT3_HUMAN;B7Z7I4_HUMAN;B7Z1C9_HUMAN;F8WAM2_HUMAN;A0A0D9SG95_HUMAN
SYTL1_HUMAN;A0A087X1N4_HUMAN
B4DYG5_HUMAN
CFAD_HUMAN
A2A3R6_HUMAN;A2A3R5_HUMAN;A2A3R7_HUMAN;Q9BZU1_HUMAN
RALY_HUMAN
CO3A1_HUMAN
TCPE_HUMAN;B4DX08_HUMAN;B4DZY9_HUMAN;Q9HB74_HUMAN
PDCD6_HUMAN;A0A024QZ42_HUMAN;A0A087WZ38_HUMAN
Q5JR94_HUMAN;Q5JR95_HUMAN;Q9BS10_HUMAN
CAVN3_HUMAN
PLST_HUMAN;B4DPW9_HUMAN;Q53GY0_HUMAN;A0A0A0MSQ0_HUMAN;Q96HI1_HUMAN;B4DG31_HUMAN;H7C4N2_HUMAN;U3KQI3_HUMAN;B4DI60_HUMAN;B4DPU6_HUMAN;A7E2S2_HUMAN
TIM10_HUMAN
AOFA_HUMAN;A0A1W5KJW8_HUMAN
A0A024R1V4_HUMAN;K7ELC7_HUMAN;K7EQQ9_HUMAN;K7ERY7_HUMAN
G3BP1_HUMAN
H0YKU1_HUMAN
SRSF6_HUMAN
A0A024QZZ7_HUMAN;H2B1L_HUMAN;Q0D2M2_HUMAN;L0R4T3_HUMAN
GRP78_HUMAN;B4DEF7_HUMAN;UTS2_HUMAN
A0A0G2JSE9_HUMAN
A0A024R201_HUMAN;B2RBM7_HUMAN;Q9Y6E3_HUMAN;A0A087WUL9_HUMAN;B4DJ66_HUMAN;E9PL38_HUMAN;E9PPD2_HUMAN;F8W8J6_HUMAN;Q9UNM7_HUMAN
SYRC_HUMAN;B4DXW6_HUMAN;E5RH09_HUMAN
RAB5C_HUMAN;K7ENY4_HUMAN
RISC_HUMAN
A0A1W2PQS6_HUMAN;Q59GE4_HUMAN;RS10L_HUMAN;Q14489_HUMAN
A0A0A0MRY4_HUMAN
S6BGF5_HUMAN
HNRL2_HUMAN
A0A024RBR1_HUMAN;F5H6A0_HUMAN;Q6P5Z9_HUMAN
CNTRL_HUMAN
CBR1_HUMAN;CBR3_HUMAN
A0A024R1A3_HUMAN;B3KUJ2_HUMAN;Q5JRR9_HUMAN;Q5JRS1_HUMAN;Q712V1_HUMAN
Q53FU1_HUMAN
D3DRP5_HUMAN
A0A024R8L0_HUMAN
CAPG_HUMAN;H7C0X8_HUMAN;B8ZZL6_HUMAN
ISK5_HUMAN;E7EWP9_HUMAN;E5RFU9_HUMAN
AIMP1_HUMAN;B4DNK3_HUMAN
R4GNB9_HUMAN
SEPT7_HUMAN
CSRP1_HUMAN;B3KVC9_HUMAN;B4E2T4_HUMAN;Q6ZMS3_HUMAN;E9PND2_HUMAN;E9PP21_HUMAN;Q6AWD1_HUMAN
Q59GK9_HUMAN;G3V1B3_HUMAN
A0A024R9P4_HUMAN
E9PNZ4_HUMAN;E9PLY0_HUMAN
A0A1B0GVU9_HUMAN;A0A0U1RR79_HUMAN;H7C0R3_HUMAN;A0A0U1RQE9_HUMAN;A0A0U1RQX5_HUMAN
SPB12_HUMAN;Q3SYB5_HUMAN
PGH1_HUMAN;A0A087X296_HUMAN;X6RJD6_HUMAN
A0A087WVQ6_HUMAN;J3KS13_HUMAN;K7EJJ5_HUMAN;J3KRF5_HUMAN;J3KSQ2_HUMAN;A4FU99_HUMAN;F5H5N6_HUMAN;J3QL20_HUMAN
LETM1_HUMAN
SEPT9_HUMAN;A0A0S2Z5W9_HUMAN;K7EIE4_HUMAN;K7EIR4_HUMAN;A2VCQ5_HUMAN;K7EJ51_HUMAN
A0A0U1RQH7_HUMAN
VAS1_HUMAN
C9JYB8_HUMAN
A0A0S2Z489_HUMAN;A0A0S2Z476_HUMAN
RYR1_HUMAN
A0A024R0Y6_HUMAN;F5H423_HUMAN;B4DN70_HUMAN;B4E190_HUMAN;H0YGG7_HUMAN
HS90A_HUMAN;Q8TBA7_HUMAN;O75322_HUMAN;B4DTA5_HUMAN;G3V2J8_HUMAN;Q96HX7_HUMAN;HS902_HUMAN;Q58FF9_HUMAN
J3QQ67_HUMAN;A0A075B7A0_HUMAN;H0YHA7_HUMAN;F8VUA6_HUMAN;F8VXR6_HUMAN
H0Y8X1_HUMAN
A0A024RC87_HUMAN;H0YCR7_HUMAN;E9PIM9_HUMAN;E9PIK5_HUMAN;E9PMI1_HUMAN
A0A024R4G1_HUMAN
AFG32_HUMAN
CX6B1_HUMAN
GRP75_HUMAN;B7Z1V7_HUMAN;B7Z4T3_HUMAN;A1XP52_HUMAN;D6RA73_HUMAN
A0A140G961_HUMAN;A0A024R3B9_HUMAN;E9PS12_HUMAN
A0A024R9C1_HUMAN
CC171_HUMAN
LY6D_HUMAN
A0A024R884_HUMAN
NDUS5_HUMAN
K7EPB9_HUMAN
ATPA_HUMAN;K7ERX7_HUMAN;K7EK77_HUMAN;B4DGW3_HUMAN;K7EJP1_HUMAN;K7ENJ4_HUMAN;K7EQH4_HUMAN;K7ESA0_HUMAN
B4DWS9_HUMAN
A0A024R324_HUMAN;B4DKN9_HUMAN;Q9BVT0_HUMAN;A0A0B6XK12_HUMAN;RHOC_HUMAN;C9JNR4_HUMAN;E9PN11_HUMAN;C9JRM1_HUMAN;RHOB_HUMAN
IL37_HUMAN
A0A024R5K3_HUMAN
FADS2_HUMAN;B3KNG5_HUMAN;B3KNI9_HUMAN
RBP2_HUMAN
RL28_HUMAN;H0YKD8_HUMAN;H0YMF4_HUMAN;H0YLP6_HUMAN;O60251_HUMAN
TCPB_HUMAN;F8VQ14_HUMAN;B7Z4R3_HUMAN;Q9H369_HUMAN
BCLA3_HUMAN
A0A087WY82_HUMAN
A0A0A6YYJ8_HUMAN
CY1_HUMAN
RAC1_HUMAN;A4D2P2_HUMAN;RAC2_HUMAN;A0A024R9T5_HUMAN;B1AH77_HUMAN;RAC3_HUMAN;B1AH78_HUMAN;J3KSC4_HUMAN;RHOJ_HUMAN
I3L3E4_HUMAN
MDHC_HUMAN;B8ZZ51_HUMAN;C9JF79_HUMAN;C9JRL4_HUMAN
A0A140VJX1_HUMAN;H0YEL7_HUMAN;E9PRQ6_HUMAN
H0YAT7_HUMAN
D6RAN4_HUMAN;B4DLV8_HUMAN
BRE1A_HUMAN
KC1A_HUMAN;B4DER9_HUMAN;Q05DL3_HUMAN;D6RGE5_HUMAN;U3KQ83_HUMAN
CYFP1_HUMAN;A0A0G2JQT1_HUMAN;B3KWT5_HUMAN;A0A087WZL7_HUMAN
H0YF10_HUMAN;A8K6A2_HUMAN
HP1B3_HUMAN;B0QZK4_HUMAN;Q5SWC8_HUMAN;B0QZK8_HUMAN
NRIP1_HUMAN
A0A024RB14_HUMAN;RS26L_HUMAN;Q76N57_HUMAN
Q6PK50_HUMAN
H13_HUMAN;H11_HUMAN
PRDX3_HUMAN;Q53HC2_HUMAN
PHB_HUMAN;Q53FV0_HUMAN;C9JW96_HUMAN;C9JZ20_HUMAN;D6RBK0_HUMAN;A8K9G2_HUMAN;Q9BSE8_HUMAN
A0A0K0K1L8_HUMAN;Q6FHU3_HUMAN;Q86SZ9_HUMAN;H0YLU2_HUMAN;H0YKK6_HUMAN
A0A024R462_HUMAN;A6YID2_HUMAN;Q6MZF4_HUMAN
PSMD6_HUMAN
G9HZ41_HUMAN
A0A024R095_HUMAN
A0A024R9I3_HUMAN
TCP4_HUMAN;Q6E433_HUMAN
A8K972_HUMAN
Q6IPN0_HUMAN
H0Y3H2_HUMAN
RL12_HUMAN;Q59FI9_HUMAN;D3DS95_HUMAN
H0YFI1_HUMAN
Q6NWZ1_HUMAN;B3KVX6_HUMAN
A0A024RDY3_HUMAN;Q59FZ0_HUMAN
KRA43_HUMAN
A0A0C4DGV4_HUMAN
B4DZ87_HUMAN
A0A024R983_HUMAN
A0A087WUS4_HUMAN
ROA2_HUMAN;A0A024RA28_HUMAN;A0A087WUI2_HUMAN
WASF2_HUMAN
A0A172WBW8_HUMAN
ACTZ_HUMAN;ACTY_HUMAN;B4DMT4_HUMAN
A0A024R3A8_HUMAN
K7ELW0_HUMAN;K7EN27_HUMAN
GNAS1_HUMAN;B0AZR9_HUMAN;A0A0A0MR13_HUMAN;S4R3E3_HUMAN
I3L0Q5_HUMAN
TACD2_HUMAN;C5IX07_HUMAN;D1MF27_HUMAN
A1E5M1_HUMAN
H3BUX2_HUMAN
A0A024R0E5_HUMAN
E7BWS2_HUMAN
FA83H_HUMAN;J3KPS2_HUMAN;F4ZCG4_HUMAN
A0A0U1RRM4_HUMAN;Q59H49_HUMAN;K7EKJ7_HUMAN;A0A0D9SF20_HUMAN;PTBP2_HUMAN
A1A508_HUMAN
APOD_HUMAN;B4DGC3_HUMAN
B3KUJ0_HUMAN
A0A024RDB4_HUMAN;HNRDL_HUMAN
ECH1_HUMAN;M0R248_HUMAN;B4DVS4_HUMAN
A0A087WXU3_HUMAN
STXB3_HUMAN
GSHB_HUMAN;B7Z1C5_HUMAN;A0A0S2Z4J7_HUMAN
A0A024R2W3_HUMAN
PRDX4_HUMAN;H7C3T4_HUMAN
B2R4C1_HUMAN
A0A024QZY1_HUMAN
A0A024R8Q1_HUMAN
CJ143_HUMAN
A0A087X142_HUMAN;C9JV02_HUMAN;SEP11_HUMAN;A0A0A0MRP8_HUMAN
SNUT1_HUMAN
VAMP2_HUMAN
GOGA2_HUMAN
S10AG_HUMAN
B7Z438_HUMAN
IPYR_HUMAN
A0A024R7L5_HUMAN
TPP1_HUMAN
A0A0K0K1H7_HUMAN;B4DEC3_HUMAN;Q71UF1_HUMAN
MAP11_HUMAN;H0Y903_HUMAN
SYIM_HUMAN
SF3B2_HUMAN;E9PPJ0_HUMAN;E9PJ04_HUMAN;H0YEX5_HUMAN
SSRA_HUMAN
DEOC_HUMAN
C9K0I0_HUMAN
1433Z_HUMAN;E7EX29_HUMAN;B0AZS6_HUMAN;B7Z2E6_HUMAN;E7ESK7_HUMAN;E5RGE1_HUMAN;Q2F831_HUMAN;Q6LD62_HUMAN;B4DY04_HUMAN
A0A1W2PRP1_HUMAN
PSA4_HUMAN;B2RDG0_HUMAN;H0YN18_HUMAN;H0YL69_HUMAN;H0YKT8_HUMAN;H0YKS0_HUMAN;H0YLC2_HUMAN
KT222_HUMAN
A0A1C7CYW8_HUMAN
GSTP1_HUMAN;A8MX94_HUMAN;C7DJS1_HUMAN;A0A087X243_HUMAN
PRP8_HUMAN;I3L0J9_HUMAN;B4DK16_HUMAN
S4R329_HUMAN
SAPL1_HUMAN
B4DNW7_HUMAN;CAP1_HUMAN;B4DNA3_HUMAN;B4DUZ8_HUMAN;Q5T0R1_HUMAN;CAP2_HUMAN
PRP19_HUMAN;F5GY56_HUMAN
A0A140VK70_HUMAN;A0A1W2PQS1_HUMAN;C9JLS9_HUMAN;B7Z571_HUMAN
COHA1_HUMAN;B4DT99_HUMAN;A2A2Y8_HUMAN
B7Z597_HUMAN
A0A024R8K7_HUMAN;A0A024R8N2_HUMAN;B7ZLD5_HUMAN;Q59H46_HUMAN;B4E3N0_HUMAN;Q2VP98_HUMAN;J3QQL2_HUMAN
A0A0S2Z3L0_HUMAN;H0YL12_HUMAN;H0YL83_HUMAN
A0A087WYR3_HUMAN;A0A087WZ51_HUMAN;B4DDV4_HUMAN;Q5J908_HUMAN
B7Z596_HUMAN;Q59GR8_HUMAN;H0YK20_HUMAN;H0YN06_HUMAN
A0A024R3D8_HUMAN;B4DS43_HUMAN;B4E1P6_HUMAN
A0A024RDY7_HUMAN
MYH13_HUMAN
A0A140TA58_HUMAN
B5ME97_HUMAN;B7Z371_HUMAN;B7Z277_HUMAN;F5GYV2_HUMAN
SODC_HUMAN;H7BYH4_HUMAN;X5CHU1_HUMAN;A1YYW4_HUMAN;X5D5A9_HUMAN
A0A024R4E2_HUMAN;A0A087WV68_HUMAN;A0A087WW61_HUMAN
H0YL72_HUMAN;H0YKD0_HUMAN;B7Z9J8_HUMAN;H0YM64_HUMAN;H0YMU3_HUMAN
A8K4V2_HUMAN;F5H0J3_HUMAN
CN37_HUMAN;C9K0L8_HUMAN
1433S_HUMAN;B4DJF2_HUMAN
HYEP_HUMAN
PPIA_HUMAN;B2RE56_HUMAN;B4DM82_HUMAN;C9J5S7_HUMAN;PAL4A_HUMAN;PAL4C_HUMAN
DYL1_HUMAN;F8VRV5_HUMAN;F8VXI7_HUMAN
B2R5H0_HUMAN
G5EA35_HUMAN
B3KY12_HUMAN
SNX2_HUMAN
M0R3C3_HUMAN;M0QXM3_HUMAN
A0A024R882_HUMAN;B4E310_HUMAN;F8VSL7_HUMAN;STML3_HUMAN
E9PLY5_HUMAN
D3DP16_HUMAN;C9JPQ9_HUMAN
PRS4_HUMAN
LDHB_HUMAN;A8MW50_HUMAN;C9J7H8_HUMAN
AT2A1_HUMAN
GAR1_HUMAN
A0A223G1C5_HUMAN;A0A0K0KRD8_HUMAN;A0A1W2HCL8_HUMAN;2B18_HUMAN;A0A0K0KRG2_HUMAN;2B14_HUMAN;A0A089H0Q7_HUMAN
A0A024QYW3_HUMAN
A0A024R1K8_HUMAN
MVP_HUMAN;B4DXN0_HUMAN;X5DNU0_HUMAN;X5D7S8_HUMAN
RTN4_HUMAN;A6XGP7_HUMAN;Q53R94_HUMAN;A0A0U1RQR6_HUMAN
PSMD5_HUMAN;F2Z3J2_HUMAN
IF5A2_HUMAN
Q03837_HUMAN
A0A024R6G6_HUMAN;Q3MHU6_HUMAN
PGAM1_HUMAN;B4DKL5_HUMAN;Q0D2Q6_HUMAN;B4DMJ7_HUMAN;B4DJA4_HUMAN;PGAM2_HUMAN;A4D2J6_HUMAN
ARF5_HUMAN
A0A0A0MQR2_HUMAN
A0A087X1N7_HUMAN
HDAC1_HUMAN
A0A0A6YYL6_HUMAN;A0A0A0MRF8_HUMAN;A0A087WWH0_HUMAN;A0A087WY81_HUMAN;A4D1R5_HUMAN;J3KSJ0_HUMAN
A0A024R2B6_HUMAN;C9JLM5_HUMAN
A0A087WT95_HUMAN
RS7_HUMAN;B5MCP9_HUMAN
K2C7_HUMAN
A0A024R952_HUMAN;PKP1_HUMAN;Q14BN3_HUMAN;B4DRX5_HUMAN
TPM4_HUMAN;B4DVY2_HUMAN;B4DTB1_HUMAN;K7EP68_HUMAN;K7EMU5_HUMAN;U3KQK2_HUMAN
A0A140VJN8_HUMAN;K7EL96_HUMAN
K7EJV9_HUMAN;K7EMA7_HUMAN;B9EJE3_HUMAN;Q53RC5_HUMAN
LIS1_HUMAN;B4DF38_HUMAN;I3L495_HUMAN
FRRS1_HUMAN
APT_HUMAN
K7ELP7_HUMAN
SRSF1_HUMAN;A8K1L8_HUMAN;B7Z570_HUMAN;J3KSW7_HUMAN
RS12_HUMAN
IDHP_HUMAN;B4DSZ6_HUMAN;Q13584_HUMAN;H0YL11_HUMAN
GDIR1_HUMAN;A0A0S2Z3D9_HUMAN
A0A193CHQ9_HUMAN
B7Z6S9_HUMAN
A0A0S2Z4R1_HUMAN
CATC_HUMAN
H0Y2W2_HUMAN
PKP3_HUMAN;E9PKC4_HUMAN;E9PRW6_HUMAN;E9PK71_HUMAN;E9PJR7_HUMAN
Q05331_HUMAN;Q15206_HUMAN
H7C4T5_HUMAN
NDKB_HUMAN;NDK8_HUMAN;J3KPD9_HUMAN;F6XY72_HUMAN;NDKA_HUMAN;C9K028_HUMAN
Q53GY8_HUMAN
H0Y922_HUMAN
A16A1_HUMAN
B4DEA8_HUMAN;A0A077H1I5_HUMAN;J3QRJ8_HUMAN
SF3B3_HUMAN;B3KQH1_HUMAN
MGST2_HUMAN
H90B4_HUMAN
PRDX6_HUMAN;A4UCS6_HUMAN;B4DUK1_HUMAN
KPYM_HUMAN;B4DNK4_HUMAN;Q8WUW7_HUMAN;A0A024R609_HUMAN;H3BQ34_HUMAN;H3BT25_HUMAN;H3BU13_HUMAN;Q9UKK4_HUMAN;H3BN34_HUMAN;Q9NYI7_HUMAN;Q9UK31_HUMAN
A0A024R9D3_HUMAN;A0A0B4J213_HUMAN;A0A0C4DH44_HUMAN;E5RJH3_HUMAN
TRAP1_HUMAN
TXNL1_HUMAN;K7EML9_HUMAN
VATE1_HUMAN
RUXF_HUMAN
A6PVI2_HUMAN
A0A024R6Q1_HUMAN
A0A024R577_HUMAN
K7ESE8_HUMAN
PLBL2_HUMAN
A0A0A6YYA0_HUMAN
MA2B1_HUMAN
A0A140VJG8_HUMAN;E7EMS6_HUMAN
A0A0S2Z410_HUMAN;A0A0S2Z434_HUMAN
L0R6C4_HUMAN
A0A024R702_HUMAN
Q6YFL2_HUMAN
SYLC_HUMAN;Q9HAM7_HUMAN;B3KXA9_HUMAN;Q9NVP8_HUMAN
A0A140VK44_HUMAN;G3V3U4_HUMAN;Q9BZ93_HUMAN;G3V2S7_HUMAN
UB2Q2_HUMAN
D3DSQ1_HUMAN
MOES_HUMAN;Q6PJT4_HUMAN;V9GZ54_HUMAN
Q6FGH5_HUMAN
Q9NVC0_HUMAN
A0A087X2I1_HUMAN;PRS10_HUMAN;H0YJC0_HUMAN;B4DR91_HUMAN
B4DVD2_HUMAN
A0A0S2Z4W2_HUMAN;A0A0S2Z5G5_HUMAN
DSG1_HUMAN
E9PB61_HUMAN
B4DGY0_HUMAN
U520_HUMAN;A4FU77_HUMAN
ANXA4_HUMAN;B4DDZ4_HUMAN;B4E1S2_HUMAN;Q59FK3_HUMAN
A0A024R3X4_HUMAN;B7Z5E7_HUMAN;B3GQS7_HUMAN;B7Z4F6_HUMAN;B7Z532_HUMAN;E7ESH4_HUMAN;A0A0S2Z415_HUMAN;C9JCQ4_HUMAN;C9JL25_HUMAN
TBA4A_HUMAN;C9JEV8_HUMAN;C9JDL2_HUMAN
Q6ZNP4_HUMAN
MYG1_HUMAN
Q6FGA0_HUMAN
Q53GF9_HUMAN;B4DL12_HUMAN;B4DZH3_HUMAN
A0A140VK69_HUMAN;B7Z1I2_HUMAN
AT5EL_HUMAN
NDUA8_HUMAN;B7Z768_HUMAN
KTDAP_HUMAN
IL36G_HUMAN
A0A0S2Z3L2_HUMAN;H7C5W9_HUMAN
A4D1M5_HUMAN
RALB_HUMAN;B4E364_HUMAN;C9J6B1_HUMAN
MYO1C_HUMAN;B7Z9C0_HUMAN;A1L180_HUMAN
ANR35_HUMAN;B4DFX6_HUMAN
AT1A2_HUMAN;B3KX35_HUMAN;B3KW93_HUMAN;A0A0S2Z3D3_HUMAN
HSP72_HUMAN;B3KUS2_HUMAN
SRSF4_HUMAN
NDUB4_HUMAN;C9JXQ9_HUMAN
NDUB8_HUMAN
ATP4A_HUMAN
H0Y886_HUMAN
A0A024R3N5_HUMAN
1433T_HUMAN;E9PG15_HUMAN;B4DMT8_HUMAN;Q53RR5_HUMAN;Q3YBA8_HUMAN
Q53G25_HUMAN;M0QZN2_HUMAN
ANXA6_HUMAN;B7Z582_HUMAN;E5RK69_HUMAN;E7EMC6_HUMAN
PSMD2_HUMAN;B4DM22_HUMAN;Q9NSM5_HUMAN
RS4Y1_HUMAN;Q53HI6_HUMAN
A0A024R9U8_HUMAN
PFKAL_HUMAN;Q59GI2_HUMAN
ALDOA_HUMAN;H3BQN4_HUMAN;J3KPS3_HUMAN;H3BPS8_HUMAN;H3BR04_HUMAN;H3BUH7_HUMAN;A0A0M4FNU3_HUMAN;H3BMQ8_HUMAN;H3BU78_HUMAN;A4UCS9_HUMAN;H3BR68_HUMAN;ALDOB_HUMAN
S10AE_HUMAN
DDB1_HUMAN;B4DSA8_HUMAN;F5GWI0_HUMAN;F5GZY8_HUMAN;B7Z859_HUMAN
A0A024R9D7_HUMAN;E5RFV2_HUMAN;E5RID6_HUMAN;E5RJD2_HUMAN
PGK1_HUMAN;B4E1H9_HUMAN;B4DHB3_HUMAN;B4DHM5_HUMAN;B4DWQ3_HUMAN
ZN208_HUMAN
OPA1_HUMAN
B4DDD6_HUMAN;B4DDU5_HUMAN;B4DNX5_HUMAN;B4DUF9_HUMAN;F2Z2V3_HUMAN
NONO_HUMAN;C9IZL7_HUMAN;C9JYS8_HUMAN
A0A024R3J1_HUMAN;Q0P6H7_HUMAN;B7Z5V8_HUMAN;B7Z5V5_HUMAN;E9PI31_HUMAN;E9PJD4_HUMAN;E9PIQ2_HUMAN;E9PPX1_HUMAN
M0R2I7_HUMAN
A0A140VJU8_HUMAN;M0R1V4_HUMAN
TR150_HUMAN
RS3A_HUMAN;A8K4W0_HUMAN;D6RAT0_HUMAN;H0Y9Y4_HUMAN;D6RG13_HUMAN;B7Z3M5_HUMAN;D6R9B6_HUMAN;D6RB09_HUMAN;H0Y8L7_HUMAN;D6RAS7_HUMAN;D6RED7_HUMAN;D6RI02_HUMAN;D6RGE0_HUMAN
CHM4B_HUMAN
K7ELV2_HUMAN
A0A024QZD5_HUMAN
A0A0A1TSG4_HUMAN
B1AJQ6_HUMAN
Q0IIN1_HUMAN;K2C1B_HUMAN;Q147W7_HUMAN;F8VS61_HUMAN
H0YHD9_HUMAN
TACC2_HUMAN;B7ZMJ9_HUMAN;D6RAA5_HUMAN;Q4VXL4_HUMAN;A0A0U1RRM9_HUMAN;B7Z396_HUMAN;H0Y911_HUMAN
A0A024RB99_HUMAN
RUVB1_HUMAN
A0A024R2D4_HUMAN;ARL8A_HUMAN
E9PK25_HUMAN;E9PP50_HUMAN;COF2_HUMAN;B4E112_HUMAN;E9PS23_HUMAN
A0A0R4J2E8_HUMAN;D6REM6_HUMAN;D6R991_HUMAN;Q68D11_HUMAN;B3KM87_HUMAN;H0Y8T4_HUMAN;D6RAM9_HUMAN;Q68E03_HUMAN;Q9H4N1_HUMAN;A0A1B0GX04_HUMAN;D6RBK5_HUMAN
L0L6B6_HUMAN
CALR_HUMAN;B4DHR1_HUMAN;K7EJB9_HUMAN;B4E2Y9_HUMAN
A0A1U9X8Y4_HUMAN
K2C79_HUMAN;H0YID6_HUMAN
POTEE_HUMAN;POTEF_HUMAN;POTEI_HUMAN
A0A024RAV4_HUMAN;Q96GD7_HUMAN;YBOX3_HUMAN;YBOX2_HUMAN
A0A087WYS1_HUMAN
A0A140VK45_HUMAN;Q59GN1_HUMAN
VP13C_HUMAN
A0A140VJZ1_HUMAN
B2MG_HUMAN;A6XMH4_HUMAN;A6XMH5_HUMAN;A6XND9_HUMAN
PHOP1_HUMAN
PML_HUMAN
RDHE2_HUMAN
A0A060VCY6_HUMAN
A0A024RD91_HUMAN
CAZA2_HUMAN;B4DE01_HUMAN
H0YJM7_HUMAN
A0A140VK42_HUMAN;E9PKD5_HUMAN
A0A024RAP8_HUMAN
K7ERM8_HUMAN
B4DX13_HUMAN
A0MNN4_HUMAN
A0A0S2Z548_HUMAN;A0A024RDK8_HUMAN;B4DN71_HUMAN
M0QY43_HUMAN;Q14780_HUMAN
D3DQ64_HUMAN
ATLA3_HUMAN;F5GWF8_HUMAN
B4DT57_HUMAN;STK24_HUMAN
RL7A_HUMAN;Q5T8U3_HUMAN;Q5T8U2_HUMAN
A0A024R4K3_HUMAN;Q0QF37_HUMAN;G3XAL0_HUMAN;B3KTM1_HUMAN
EHD1_HUMAN
B2R7Y0_HUMAN
Q59ES2_HUMAN;A6H8K3_HUMAN
B4DS85_HUMAN
B4DWV3_HUMAN
KRT86_HUMAN;A8K872_HUMAN;Q8N120_HUMAN;U3KPR1_HUMAN;Q9NSB0_HUMAN;Q9NSB5_HUMAN
APOA4_HUMAN
SRSF5_HUMAN
B3KQJ0_HUMAN;A0A1B0GV93_HUMAN;A0A1B0GVY6_HUMAN;D3DR22_HUMAN;E9PI21_HUMAN
CYTB_HUMAN;A0A1W2PS52_HUMAN
AP1B1_HUMAN;B4DG47_HUMAN
PCBP2_HUMAN;B4DRD7_HUMAN;F8W1G6_HUMAN;PCBP3_HUMAN
H3BRB8_HUMAN
KRT83_HUMAN;A0JNT2_HUMAN
A0A087WTU9_HUMAN
B4DF97_HUMAN
Q4LE60_HUMAN
H0YCP6_HUMAN
PRDX5_HUMAN
J3KTE4_HUMAN;J3QL15_HUMAN
VPS35_HUMAN;Q5HYM2_HUMAN;A0A1W2PP10_HUMAN
Q0VGA5_HUMAN
GRHPR_HUMAN
THRB_HUMAN
Q53HT6_HUMAN;C9J0M4_HUMAN
BODG_HUMAN
KATL2_HUMAN
A0A024R2K4_HUMAN;A0A1S5UZ17_HUMAN
H7C068_HUMAN
RYR3_HUMAN;A0A0U1RR54_HUMAN
A0A109NGN6_HUMAN
K0355_HUMAN
FBX50_HUMAN
A0A024R978_HUMAN
PRS6B_HUMAN
1433B_HUMAN;A0A0J9YWE8_HUMAN
RAB10_HUMAN;Q53T70_HUMAN
COPA_HUMAN
TPD52_HUMAN;A5Y5A3_HUMAN;E5RK35_HUMAN;E5RFR7_HUMAN
A0A024R3T8_HUMAN;Q96P95_HUMAN
B4E2E5_HUMAN
TERA_HUMAN;Q96IF9_HUMAN;Q0IIN5_HUMAN;Q9NTC4_HUMAN;Q9HAP0_HUMAN;Q9HAP1_HUMAN;C9IZA5_HUMAN
H10_HUMAN
A0A024R2U9_HUMAN
IF2A_HUMAN;G3V4T5_HUMAN;B4DM12_HUMAN
A0A024RBE7_HUMAN;A0A024RBH7_HUMAN;H0YJH7_HUMAN;LAP2A_HUMAN;Q9P1N8_HUMAN
A0A1C7CYX9_HUMAN;Q53ET2_HUMAN;Q8NAN9_HUMAN;Q86U75_HUMAN;A9CQZ2_HUMAN;A9CQZ4_HUMAN
PPAP_HUMAN;A0PJ86_HUMAN
DSC1_HUMAN
A0A087X1X7_HUMAN;E9PIZ1_HUMAN;E9PL71_HUMAN;E9PN91_HUMAN;E9PK06_HUMAN;E9PQZ1_HUMAN;A4D1M6_HUMAN;E9PKK3_HUMAN
A0A024R206_HUMAN
A0A024R0C3_HUMAN
H31_HUMAN
B2RAQ9_HUMAN
A0A286YF22_HUMAN;A0A286YFA2_HUMAN;V9HW79_HUMAN;B3KSC3_HUMAN;A0A286YER3_HUMAN;A0A286YF34_HUMAN;Q9UMY2_HUMAN;A0A286YFF3_HUMAN;Q8N5M8_HUMAN;Q96RV6_HUMAN
A0A1S5UZ23_HUMAN
A0A140VK46_HUMAN;B4DFL3_HUMAN
A0A024RA52_HUMAN;H3BT36_HUMAN
ATP5H_HUMAN;A0PJH2_HUMAN
B2R850_HUMAN
FA98B_HUMAN
A0A0X9UWL5_HUMAN
D6R9Z7_HUMAN
K7EL50_HUMAN
D6RF03_HUMAN
A0A024R3Z5_HUMAN
LRRC4_HUMAN
H7BZJ3_HUMAN
B4DE91_HUMAN
PLBL1_HUMAN
V9GY57_HUMAN
A0A0A0MRT8_HUMAN
PTHD3_HUMAN
S10A4_HUMAN
PAX7_HUMAN
QOR_HUMAN
A0A0S2Z4J1_HUMAN;B4DDM5_HUMAN;B4DSD0_HUMAN;E7ER27_HUMAN;B3KSP2_HUMAN;E7EPL9_HUMAN;A0A0S2Z460_HUMAN;A0A0S2Z4Q6_HUMAN
KNG1_HUMAN
A0A140VKA6_HUMAN;B4E0U6_HUMAN;F10A5_HUMAN;F6VDH7_HUMAN;Q1XBU7_HUMAN;ST134_HUMAN
REL_HUMAN
A0A0H4IV28_HUMAN
Q6N093_HUMAN;IGHG2_HUMAN;Q6MZU6_HUMAN;Q68CN4_HUMAN;Q6MZX7_HUMAN
Q9H273_HUMAN
H0Y757_HUMAN
RMP_HUMAN
A4D1I1_HUMAN
B4E1D8_HUMAN
COPB2_HUMAN;B4E2C9_HUMAN;D6R997_HUMAN;D6RBG7_HUMAN
SMD3_HUMAN;H3BT13_HUMAN
A0A059QM53_HUMAN
B2RDQ3_HUMAN;H7BXF3_HUMAN
B3KPF2_HUMAN
YRDC_HUMAN
C9IYI1_HUMAN;M0R0A5_HUMAN;E7EMS7_HUMAN
Q6IPH7_HUMAN;A0PJ62_HUMAN
RS16_HUMAN;M0R210_HUMAN;M0R1M5_HUMAN;M0QX76_HUMAN;B4DP32_HUMAN
A0A1W2PQ51_HUMAN;B4DZQ7_HUMAN;J3KRZ1_HUMAN;A0A0U1RQJ0_HUMAN
A0A090N8Y2_HUMAN
MLF2_HUMAN
FREM1_HUMAN
KRT35_HUMAN
FGD6_HUMAN
ATPD_HUMAN
CYTA_HUMAN;C9J0E4_HUMAN
CXA1_HUMAN
EF2_HUMAN;B4DPU3_HUMAN;Q8TA90_HUMAN;Q6PK56_HUMAN;B4DRE8_HUMAN;B4DMC6_HUMAN;Q6W6M8_HUMAN
A0A024R4E5_HUMAN
CRIP2_HUMAN;H0YHD8_HUMAN
A0A024R6D4_HUMAN
IGHG3_HUMAN;Q86TT2_HUMAN;O95978_HUMAN
SMC1A_HUMAN;B7Z709_HUMAN;H0Y7K8_HUMAN
AP2A_HUMAN
RALA_HUMAN;H7C3P7_HUMAN
KRA33_HUMAN
H0Y9V9_HUMAN;Q2NKY6_HUMAN;H0Y9R4_HUMAN
A0A075B7D9_HUMAN
A0A024RDG6_HUMAN;A0A1W2PSE4_HUMAN;A0A1W2PRF6_HUMAN
CXAR_HUMAN
A0A024R814_HUMAN;A8MUD9_HUMAN;C9JZ88_HUMAN
H0YIN9_HUMAN
UGGG2_HUMAN
AMOL2_HUMAN
CMC2_HUMAN
A0A140VJP5_HUMAN
STS_HUMAN
DHX9_HUMAN;Q58F26_HUMAN;B3KU66_HUMAN
A8K3C5_HUMAN
A0A087WUV8_HUMAN
IDH3G_HUMAN
GSLG1_HUMAN
VPP1_HUMAN;B7Z2A9_HUMAN;K7EN36_HUMAN

### Sheet: Overlap
Biomarkers identified by both methodologies
A0A0D9SGF6_HUMAN
VAPB_HUMAN
MYOF_HUMAN
LMNB2_HUMAN
DYHC1_HUMAN
SPTN2_HUMAN
RL36_HUMAN
A0A075B730_HUMAN
A0A0S2Z4G4_HUMAN
RL10A_HUMAN
ARPC5_HUMAN
SPTB2_HUMAN
TUFT1_HUMAN
NB5R1_HUMAN
ODPB_HUMAN
AT1A1_HUMAN
TIF1B_HUMAN
GRN_HUMAN
IF4A1_HUMAN
SYEP_HUMAN
PSD11_HUMAN
PLEC_HUMAN
TCPA_HUMAN
SYFA_HUMAN
B7Z992_HUMAN
B1AK87_HUMAN
RS3_HUMAN
DESP_HUMAN
CTNB1_HUMAN
GBB2_HUMAN
LMNA_HUMAN
CTNA1_HUMAN
PRKDC_HUMAN
FLNB_HUMAN
PROF1_HUMAN
RS20_HUMAN
ANXA1_HUMAN
HSP7C_HUMAN
ATPB_HUMAN
Q96FS1_HUMAN
RAB14_HUMAN
ECHB_HUMAN
ECHA_HUMAN
ARPC4_HUMAN
H2AY_HUMAN
RAB18_HUMAN
LX12B_HUMAN
ITA6_HUMAN
SCEL_HUMAN
ACTN4_HUMAN
K2C1_HUMAN
AHNK_HUMAN
COX41_HUMAN
FBRL_HUMAN
A0A024R8L8_HUMAN
PEPL_HUMAN
CALX_HUMAN
QCR6_HUMAN
HNRH1_HUMAN
DHRS1_HUMAN
RL8_HUMAN
RPN1_HUMAN
KRT85_HUMAN
K2C5_HUMAN
AT5F1_HUMAN
K1H1_HUMAN
RS17_HUMAN
LORI_HUMAN
POF1B_HUMAN
K1C16_HUMAN
H3BPE1_HUMAN
K1C10_HUMAN
VATA_HUMAN
GSTK1_HUMAN
K1C14_HUMAN
